# Sex differences in offspring risk and resilience following 11β-hydroxylase antagonism in a rodent model of maternal immune activation

**DOI:** 10.1101/2023.09.21.558903

**Authors:** Julia Martz, Micah A. Shelton, Laurel Geist, Marianne L. Seney, Amanda C. Kentner

**Author notes:** Corresponding author: Amanda Kentner Office.

## Abstract

Maternal immune activation (MIA) puts offspring at greater risk for neurodevelopmental disorders associated with impaired social behavior. While it is known that immune signaling through maternal, placental, and fetal compartments contributes to these phenotypical changes, it is unknown to what extent the stress response to illness is involved and how it can be harnessed for potential interventions. To this end, on gestational day 15, pregnant rat dams were administered the bacterial mimetic lipopolysaccharide (LPS; to induce MIA) alongside metyrapone, a clinically available 11β-hydroxylase inhibitor used to treat hypercortisolism in pregnant and neonatal populations. Maternal, placental, and fetal CNS levels of corticosterone and placental 11βHSD enzymes type 1 and 2 were measured 3-hrs post treatment. Offspring social behaviors were evaluated across critical phases of development. MIA was associated with increased maternal, placental, and fetal CNS corticosterone concentrations that were diminished with metyrapone exposure. Metyrapone protected against reductions in placental 11βHSD2 in males only, suggesting that less corticosterone was inactivated in female placentas. Behaviorally, metyrapone-exposure attenuated MIA-induced social disruptions in juvenile, adolescent, and adult males, while females were unaffected or performed worse. Metyrapone-exposure reversed MIA-induced transcriptional changes in monoamine-, glutamate-, and GABA-related genes in the ventral hippocampus of adult males, but not females. Taken together, these findings illustrate that MIA-induced HPA responses act alongside the immune system to produce behavioral deficits. As a clinically available drug, the sex-specific benefits and constraints of metyrapone should be investigated further as a potential means of reducing neurodevelopmental risks due to gestational MIA.
