## Supplementary Table. Statistical Reporting of Maternal and Offspring Measures for "Sex differences in offspring risk and resilience following 11β-hydroxylase antagonism in a rodent model of maternal immune activation"

### Sheet: Sheet1
Supplemental Results Table 2. Statistical reporting table of maternal and offspring measures.
Measure	Test	Main Effects and Interactions	Figure
Maternal Sickness Behavior (G15)	Friedman’s non-parametric repeated measures	Main effect of time for Saline-LPS dams: X2(5) = 11.970, p = 0.001	Figure 1B
(Ex. 1)
		Saline-Saline: N.S
		Met-Saline: N.S
		MET-LPS: N.S
		Post hocs:
		Kruskal-Wallis follow-up test at each time point:
		Saline-Saline vs Saline-LPS:
		baseline & 30 minutes = N.S
		60 min: p = 0.001
		90 min: p = 0.001
		120min: p = 0.001
		240 min: p = 0.010
		360 min: p = 0.030
		Saline-LPS vs MET-LPS
		baseline & 30 minutes = N.S
		60 min: p = 0.001
		90 min: p = 0.001
		120min: p = 0.001
		240 min: p = 0.035
		360 min: p = 0.001
		Saline-Saline vs MET-Saline
		120min: p = 0.005
Maternal plasma IL-17A, 3-hr post LPS challenge (Ex. 1)	Kruskal-Wallis non-parametric ANOVA	Main effect of G15 LPS vs G15 Saline: X2(1) = 8.669, p = 0.003	Figure 1C
		Main effect of G15 MET vs G15 Saline: N.S
Maternal plasma IL-6, 3-hr post LPS challenge (Ex. 1)	Two-way ANOVA (G15 MET by G15 LPS)	G15 MET by G15 LPS interaction: F(1, 24) = 18.437, p = 0.001, np2 = 0.434	Figure 1D
		Post hocs:
		Saline-Saline vs Saline-LPS: p = 0.001
		Saline-LPS vs MET-LPS: p =0.001
		MET-Saline vs MET-LPS: p =0.024
		Saline-Saline vs MET-Saline: N.S
Maternal plasma corticosterone, 3-hr post LPS challenge (Ex. 1)	Two-way ANOVA (G15 MET by G15 LPS)	G15 MET by G15 LPS interaction: F(1, 24) = 10.401, p = 0.004, np2 = 0.302	Figure 1E
		Post hocs:
		Saline-Saline vs Saline-LPS: p = 0.012
		Saline-LPS vs MET-LPS: p =0.001
		MET-Saline vs MET-LPS: N.S
		Saline-Saline vs MET-Saline: N.S
Maternal plasma corticosterone validation of MET (Ex. 2)	Repeated Measures ANOVA	Time by G15 MET by G15 LPS: F(7.38, 14)= 5.05, p<.001, np2 = 0.444	Figure 1F
	(G15 MET by G15 LPS across time)
		Post hocs:
		One-way ANOVA for 60 min: N.S.
		Skewed so used Kruskal Wallis for 90 min: p = 0.004
		Saline-Saline vs Saline-LPS: p <0.001
		MET-LPS vs Saline-LPS: p = 0.006
		Saline-Saline vs MET-Saline (p = 0.004)
		One-way ANOVA for 120min: F(3,19)= 13.46, p<.001, np2 = 0.680
		Saline-Saline vs Saline-LPS: p < 0.001
		Saline-LPS vs MET-LPS: p < 0.001
		One-way ANOVA for 240 min: F(3, 19)=3.89, p=.025, np2 = 0.381
		Saline-Saline vs Saline-LPS: p = 0.040
		Saline-LPS vs MET-LPS: p = 0.045
		Skewed so used Kruskal Wallis for 360 min: X2(3)=13.55, p=.004.
		Saline-Saline vs Saline-LPS: p = 0.006
		MET-LPS vs Saline-LPS: p < 0.001
Maternal 3-hour plasma corticosterone correlations and maternal factors	Pearson Correlations	Maternal plasma corticosterone concentrations on G15, 3 hrs after challenge	Figure 1G
		versus
		maternal 3hr plasma interleukin-6: r = 0.789, p = 0.001
		maternal 3hr plasma interleukin-17A: r = 0.517, p = 0.001
		maternal sickness scores at 60 minutes: r = 0.325, p = 0.015
		maternal sickness scores at 90 minutes: r = 0.431, p = 0.001
		maternal sickness scores at 120 minutes: r = 0.479, p = 0.001
		Maternal plasma corticosterone concentrations on G15, 3 hrs after challenge
		versus maternal MET-Saline maternal sickness scores at 30 minutes: r = 0.538, p = 0.047
		maternal Saline-LPS G15 dam body weight: r = -0.775, p = 0.001
		maternal Saline-LPS 3 hr plasma interleukin-6: r = 0.887, p = 0.001
		maternal Saline-LPS maternal sickness scores at 120 minutes: r = -0.557, p = 0.038
		maternal Saline-Saline maternal sickness scores at 90 minutes: r = -0.625, p = 0.017
Maternal 3-hour plasma corticosterone correlations and offspring factors	Pearson Correlations	Maternal plasma corticosterone concentrations on G15, 3 hrs after challenge	Data Not shown
		versus
		offspring 3hr placental corticosterone: r = 0.485, p = 0.001
		offspring 3hr fetal brain corticosterone: r = 0.499, p = 0.001
		offspring 3hr placental 11HSD2: r = -0.317, p = 0.017
Placental 11HSD2, 3-hrs post LPS challenge (Ex. 1)	Three-way ANOVA	Sex by G15 MET by G15 LPS interaction: F(1, 47) = 4.622, p = 0.037, np2 = 0.090	Figure 1H
	(Sex by G15 MET by G15 LPS) with litter as covariate
		Post hocs:
		Males
		Saline-Saline vs Saline-LPS: p = 0.001
		Saline-LPS vs MET-LPS: p = 0.001
		MET-Saline vs MET-LPS: N.S
		Saline-Saline vs MET-saline: N.S
		Females
		Saline-Saline vs Saline-LPS: p = 0.001
		Saline-LPS vs MET-LPS: N.S
		MET-Saline vs MET-LPS: N.S
		Saline-Saline vs MET-Saline: N.S
Placental 11HSD1, 3-hrs post LPS challenge (Ex. 1)	Three-way ANOVA	G15 MET by G15 LPS interaction: F(1, 47) = 4.234, p = 0.001, np2 = 0.083	Figure 1I
	(Sex by G15 MET by G15 LPS) with litter as covariate
		Post hocs:
		Saline-Saline vs Saline-LPS: p = 0.001
		Saline-LPS vs MET-LPS: N.S
		MET-Saline vs MET-LPS: N.S
		Saline-Saline vs MET-Saline: p = 0.001
Placental corticosterone, 3-hrs post LPS challenge (Ex. 1)	Three-way ANOVA	G15 MET by G15 LPS interaction: F(1, 47) = 160.380, p = 0.001, np2 = 0.773	Figure 1J
	(Sex by G15 MET by G15 LPS) with litter as covariate
		Post hocs:
		Saline-Saline vs Saline-LPS: p = 0.001
		Saline-LPS vs MET-LPS: p = 0.001
		MET-Saline vs MET-LPS: N.S; p = 0.052
		Saline-Saline vs MET-Saline: p = 0.001
Fetal CNS corticosterone, 3-hrs post LPS challenge (Ex. 1)	Three-way ANOVA	G15 MET by G15 LPS interaction: F(1, 47) = 14.736, p = 0.001, np2 = 0.239	Figure 1K
	(Sex by G15 MET by G15 LPS) with litter as covariate
		Post hocs:
		Saline-Saline vs Saline-LPS: p = 0.001
		Saline-LPS vs MET-LPS: p = 0.001
		MET-Saline vs MET-LPS: N.S
		Saline-Saline vs MET-Saline: N.S
Fetal CNS IL-6R, 3-hrs post LPS challenge (Ex. 1)	Three-way ANOVA	Sex by G15 MET by G15 LPS interaction: F(1, 47) = 4.044, p = 0.050, np2 = 0.079	Figure 1L
	(sex by G15 MET by G15 LPS)
		Males:
		Main effect of LPS: F(1, 23) = 8.772, p = 0.007, np2 = 0.276
		Post hoc:
		LPS vs Saline: t(25) = p = 0.004
		Saline: 1.65±0.13
		LPS: 2.19±0.14
		Females:
		N.S
Male fetal CNS CRFR1, 3-hr post LPS challenge (Ex. 1)	Two-way ANOVA	*males and females analyzed separately as this measure is not powered to detect sex differences. Males and females also ran on separate blots so cannot be compared directly.	Supplemental Results Figure 1A
	(G15 MET by G15 LPS)	N.S
Female fetal CNS CRFR1, 3-hr post LPS challenge (Ex. 1)	Two-way ANOVA	*males and females analyzed separately as this measure is not powered to detect sex differences. Males and females also ran on separate blots so cannot be compared directly.	Supplemental Results Figure 1A
	(G15 MET by G15 LPS)
		N.S
Male fetal CNS GR, 3-hr post LPS challenge (Ex. 1)	Two-way ANOVA	*males and females analyzed separately as this measure is not powered to detect sex differences. Males and females also ran on separate blots so cannot be compared directly.	Supplemental Results Figure 1B
	(G15 MET by G15 LPS)
		N.S
Female fetal CNS GR, 3-hr post LPS challenge (Ex. 1)	Two-way ANOVA	*males and females analyzed separately as this measure is not powered to detect sex differences. Males and females also ran on separate blots so cannot be compared directly.	Supplemental Results Figure 1B
	(G15 MET by G15 LPS)
		N.S
Male fetal CNS IL-17A, 3-hr post LPS challenge (Ex. 1)	Two-way ANOVA	*males and females analyzed separately as this measure is not powered to detect sex differences. Males and females also ran on separate blots so cannot be compared directly.	Supplemental Results Figure 1C
	(G15 MET by G15 LPS)
		N.S
Female fetal CNS IL-17A, 3-hr post LPS challenge (Ex. 1)	Two-way ANOVA	*males and females analyzed separately as this measure is not powered to detect sex differences. Males and females also ran on separate blots so cannot be compared directly.	Supplemental Results Figure 1C
	(G15 MET by G15 LPS)
		N.S
Maternal P4 retrieval test	Two-way ANOVA	Latency to retrieve first pup: N.S	Data not shown
	(G15 MET by G15 LPS) with litter used as a covariate	Latency to retrieve whole litter; main effect of ME/Saline: F(1, 77) = 4.271, p = 0.042, np2 = 0.053; independent t-test as post hoc test since fewer than three levels = N.S
Male P12 Maternal Separation Potentiation of USVs on P12 – Total Number of Syllables (Ex. 3)	Repeated Measures ANOVA (G15 MET by G15 LPS across time)	*males and females analyzed separately as this measure is not powered to detect sex differences	Figure 2A
		Time (baseline vs potentiation) x G15 MET interaction: F(1, 37) = 5.361, p = 0.026, np2 = 0.127
		Post hocs:
		Baseline G15 Saline versus Baseline G15 MET: N.S
		Potentiation G15 Saline versus Potentiation G15 MET: p = 0.020
		Main effect of G15 LPS F(1, 37) = 5.762, p = 0.022, np2 = 0.135
		Main effect of time (baseline vs potentiation): F(1, 37) = 5.361, p = 0.026, np2 = 0.0127
Female P12 Maternal Separation Potentiation of USVs on P12 – Total Number of Syllables (Ex. 3)	Repeated Measures ANOVA (G15 MET by G15 LPS across time)	*males and females analyzed separately as this measure is not powered to detect sex differences	Figure 32
		Main effect of G15 LPS F(1, 37) = 9.344, p = 0.004, np2 = 0.188
Male P12 Maternal Separation Potentiation of USVs on P12 – Mean Syllable Duration (msec) (Ex. 3)	Repeated Measures ANOVA (G15 MET by G15 LPS across time)	*males and females analyzed separately as this measure is not powered to detect sex differences	Supplemental Results Figure 2A
		N.S
Female P12 Maternal Separation Potentiation of USVs on P12 – Mean Syllable Duration (msec) (Ex. 3)	Repeated Measures ANOVA (G15 MET by G15 LPS across time)	*males and females analyzed separately as this measure is not powered to detect sex differences	Supplemental Results Figure 2A
		N.S
Male P22 Social Play USVs – Total Number of Syllables (Ex.3)	Two-way ANOVA (G15 MET by G15 LPS)	*males and females analyzed separately as this measure is not powered to detect sex differences	Figure 2B
		G15 MET by G15 LPS interaction: F(1, 37) = 5.392, p = 0.030, np2 = 0.204
		Post hocs:
		Saline-Saline vs Saline-LPS: p = 0.011
		Saline-LPS vs MET-LPS: p = 0.048
		MET-Saline vs MET-LPS: N.S
		Saline-Saline vs MET-Saline: N.S
Female P22 Social Play USVs – Total Number of Syllables (Ex.3)	Two-way ANOVA (G15 MET by G15 LPS)	*males and females analyzed separately as this measure is not powered to detect sex differences	Figure 2B
		G15 MET by G15 LPS interaction: F(1, 37) = 8.184, p = 0.009, np2 = 0.280
		Post hocs:
		Saline-Saline vs Saline-LPS: p = 0.017
		Saline-LPS vs MET-LPS: N.S
		MET-Saline vs MET-LPS: N.S
		Saline-Saline vs MET-Saline: p = 0.025
Male P22 Social Play USVs – Mean Syllable Duration (msec) (Ex.3)	Two-way ANOVA (G15 MET by G15 LPS)	*males and females analyzed separately as this measure is not powered to detect sex differences	Supplemental Results Figure 2B
		Main effect of G15 LPS: F(1, 37) = 8.944, p = 0.007, np2 = 0.299
		G15 saline: 44.54±1.62 versus G15 LPS: 37.42±1.83
Female P22 Social Play USVs – Mean Syllable Duration (msec) (Ex.3)	Two-way ANOVA (G15 MET by G15 LPS)	*males and females analyzed separately as this measure is not powered to detect sex differences	Supplemental Results Figure 2B
		N.S
Male P30 Percent Time in Center of Open Field (Ex. 3)	Two-way ANOVA (G15 MET by G15 LPS)	*males and females analyzed separately as this measure is not powered to detect sex differences	Supplemental Results Figure 3A
		Main effect of G15 MET F(1, 37) = 9.690, p = 0.004, np2 = 0.208
		G15 saline: 5.14±0.57 versus G15 MET: 2.87±0.47
Female P30 Percent Time in Center of Open Field (Ex. 3)	Two-way ANOVA (G15 MET by G15 LPS)	*males and females analyzed separately as this measure is not powered to detect sex differences	Supplemental Results Figure 3A
		N.S
Male P90 Percent Time in Center of Open Field (Ex. 3)	Two-way ANOVA (G15 MET by G15 LPS)	*males and females analyzed separately as this measure is not powered to detect sex differences	Supplemental Results Figure 3B
		N.S
Female P90 Percent Time in Center of Open Field (Ex. 3)	Two-way ANOVA (G15 MET by G15 LPS)	*males and females analyzed separately as this measure is not powered to detect sex differences	Supplemental Results Figure 3B
		G15 MET by G15 LPS interaction: F(1, 37) = 11.597, p = 0.002, np2 = 0.239
		Post hocs:
		Saline-Saline vs Saline-LPS: p = 0.001
		Saline-LPS vs MET-LPS: N.S
		MET-Saline vs MET-LPS: N.S
		Saline-Saline vs MET-Saline: p = 0.003
Male P30 Distance Traveled (Ex. 3)	Two-way ANOVA (G15 MET by G15 LPS)	*males and females analyzed separately as this measure is not powered to detect sex differences	Supplemental Results Figure 3C
		N.S
Female P30 Distance Traveled (Ex. 3)	Two-way ANOVA (G15 MET by G15 LPS)	*males and females analyzed separately as this measure is not powered to detect sex differences	Supplemental Results Figure 3C
		N.S
Male P90 Distance Traveled (Ex. 3)	Two-way ANOVA (G15 MET by G15 LPS)	*males and females analyzed separately as this measure is not powered to detect sex differences	Supplemental Results Figure 3D
		N.S
Female P90 Distance Traveled (Ex. 3)	Two-way ANOVA (G15 MET by G15 LPS)	*males and females analyzed separately as this measure is not powered to detect sex differences	Supplemental Results Figure 3D
		N.S
Maternal Sickness Behavior and Offspring USV correlations	Pearson Correlations	Maternal Sickness Behavior (120-min) and male P12 Offspring USVs Total Syllables (potentiated): r = -0.417, p = 0.007	Figure 2D
			(120-min maternal sickness correlations displayed)
		Maternal Sickness Behavior (240-min) and male P12 Offspring USVs Total Syllables (potentiated): r =- 0.341, p = 0.029
		Maternal Sickness Behavior (120-min) and P22 Offspring Social USVs Total Syllables: r = 0.449, p = 0.024
Male P30 Social Preference Score (Ex. 3)	Two-way ANOVA (G15 MET by G15 LPS)	*males and females analyzed separately as this measure is not powered to detect sex differences	Figure 2E
		Main effect of G15 LPS: F(1, 37) = 10.863, p = 0.02, np2 = 0.227
		G15 saline: 0.28±0.02 versus G15 LPS: 0.16±0.03
Female P30 Social Preference Score (Ex. 3)	Two-way ANOVA (G15 MET by G15 LPS)	*males and females analyzed separately as this measure is not powered to detect sex differences	Figure 2E
		N.S
Male P90 Social Preference Score	Two-way ANOVA (G15 MET by G15 LPS)	*males and females analyzed separately as this measure is not powered to detect sex differences	Figure 2F
(Ex. 3)
		N.S
Female P90 Social Preference Score	Two-way ANOVA (G15 MET by G15 LPS)	*males and females analyzed separately as this measure is not powered to detect sex differences	Figure 2F
(Ex. 3)
		Main effect of G15 LPS: F(1, 37) = 12.216, p = 0.001, np2 = 0.248
		Main effect of G15 MET: F(1, 37) = 11.830, p = 0.001
Male P31 Social Discrimination Score (Ex. 3)	Two-way ANOVA (G15 MET by G15 LPS)	*males and females analyzed separately as this measure is not powered to detect sex differences	Figure 2G
		G15 MET by G15 LPS interaction: F(1, 37) = 4.644, p = 0.038, np2 = 0.112
		Post hocs:
		Saline-Saline vs Saline-LPS: N.S
		Saline-LPS vs MET-LPS: p = 0.001
		MET-Saline vs MET-LPS: p = 0.025
		Saline-Saline vs MET-Saline: N.S
Female P31 Social Discrimination Score (Ex. 3)	Two-way ANOVA (G15 MET by G15 LPS)	*males and females analyzed separately as this measure is not powered to detect sex differences	Figure 2G
		G15 MET by G15 LPS interaction: F(1, 37) = 10.000, p = 0.003, np2 = 0.21
		Post hocs:
		Saline-Saline vs Saline-LPS: p = 0.040
		Saline-LPS vs MET-LPS: p = 0.001
		MET-Saline vs MET-LPS: p = 0.001
		Saline-Saline vs MET-Saline: N.S
Male P91 Social Discrimination Score (Ex. 3)	Two-way ANOVA (G15 MET by G15 LPS)	*males and females analyzed separately as this measure is not powered to detect sex differences	Figure 2H
		G15 MET by G15 LPS interaction: F(1, 37) = 7.661, p = 0.009, np2 = 0.172
		Post hocs:
		Saline-Saline vs Saline-LPS: p = 0.001
		Saline-LPS vs MET-LPS: p = 0.001
		MET-Saline vs MET-LPS: p = 0.002
		Saline-Saline vs MET-Saline: N.S
Female P91 Social Discrimination Score (Ex. 3)	Two-way ANOVA (G15 MET by G15 LPS)	*males and females analyzed separately as this measure is not powered to detect sex differences	Figure 2H
		G15 MET by G15 LPS interaction: F(1, 37) =18.622, p = 0.001, np2 = 0.335;
		Post hocs:
		Saline-Saline vs Saline-LPS: p = 0.001
		Saline-LPS vs MET-LPS: N.S
		MET-Saline vs MET-LPS: N.S
		Saline-Saline vs MET-Saline: p = 0.001
Maternal Sickness Behavior and Offspring Social Discrimination Index	Pearson Correlations	FEMALES	Figure 2I
		P91 social discrimination index correlated to maternal sickness at 30 minutes: r = -0.379, p = 0.014	(120-min maternal sickness correlations displayed)
		P91 social discrimination index correlated to maternal sickness at 90 minutes: r = -0.502, p = 0.001
		P91 social discrimination index correlated to maternal sickness at 120 minutes: r = -0.420, p = 0.006
		P91 social discrimination index correlated to maternal sickness at 240 minutes: r = -0.384, p = 0.013
		P91 social discrimination index correlated to maternal sickness at 360 minutes: r = -0.325, p = 0.038
		MALES
		P31 social discrimination index correlated to maternal sickness at 30 minutes: r = -0.340, p = 0.030
		P91 social discrimination index correlated to maternal sickness at 60 minutes: r = -0.623, p = 0.001
		P91 social discrimination index correlated to maternal sickness at 90 minutes: r = -0.691, p = 0.001
		P91 social discrimination index correlated to maternal sickness at 120 minutes: r = -0.6080, p = 0.001
		P91 social discrimination index correlated to maternal sickness at 240 minutes: r = -0.524, p = 0.001
Male P94 Adult Ventral Hippocampal GR (Ex. 3)	Two-way ANOVA (G15 MET by G15 LPS)	*males and females analyzed separately as this measure is not powered to detect sex differences. Males and females also ran on separate blots so cannot be compared directly.	Supplemental Results Figure 4A
		N.S
Female P94 Adult Ventral Hippocampal GR (Ex. 3)	Two-way ANOVA (G15 MET by G15 LPS)	*males and females analyzed separately as this measure is not powered to detect sex differences. Males and females also ran on separate blots so cannot be compared directly.	Supplemental Results Figure 4A
		N.S
Male P94 Adult Ventral Hippocampal CRFR1 (Ex. 3)	Two-way ANOVA (G15 MET by G15 LPS)	*males and females analyzed separately as this measure is not powered to detect sex differences. Males and females also ran on separate blots so cannot be compared directly.	Supplemental Results Figure 4B
		N.S
Female P94 Adult Ventral Hippocampal CRFR1 (Ex. 3)	Two-way ANOVA (G15 MET by G15 LPS)	*males and females analyzed separately as this measure is not powered to detect sex differences. Males and females also ran on separate blots so cannot be compared directly.	Supplemental Results Figure 4B
		N.S
Offspring adult behavior and brain correlations	Pearson Correlations	Male Saline-LPS:	Data not shown
		Adult ventral hippocampal CRFR1 and P90 distance traveled: r = -0.738, p = 0.037
		Male MET-LPS:
		Adult ventral hippocampal GR and P90 distance traveled: r = 0.816, p = 0.025
