## Supplementary Table. Gene Expression in the Adult Male Ventral Hippocampus for "Sex differences in offspring risk and resilience following 11β-hydroxylase antagonism in a rodent model of maternal immune activation"

### Sheet: Sheet1
Supplemental Results Table 4. Gene Expression in the Adult Female Ventral Hippocampus
		Saline-Saline vs Saline-LPS		Saline-LPS vs MET-LPS
Pathway	Gene	Fold change	p-value	Fold change	p-value
Inflammation	Il1b	-1.28893	0.677392	-1.35484	0.650999
	Il6r	-1.25527	0.359449	1.38101	0.0395584
	C2	-1.22727	0.41045	-1.07895	0.704619
	C1qa	-1.16889	0.439759	1.00695	0.946162
	Il10ra	-1.14452	0.69276	1.26123	0.427886
	Il4r	-1.13862	0.596574	-1.01434	0.942526
	Tnfrsf1a	-1.10906	0.613087	-1.02445	0.879288
	Stat1	-1.08791	0.666825	1.046	0.730726
	Traf2	-1.05609	0.821156	-1.21718	0.295505
	Ptpn6	-1.04926	0.845507	1.03252	0.847458
	C3	-1.04475	0.88906	1.03355	0.897453
	Stat2	-1.02338	0.913495	-1.05441	0.697056
	Myd88	-1.00101	0.996662	1.04514	0.771758
	Jak1	1.00606	0.974189	1.04277	0.700683
	Jak3	1.02711	0.910551	-1.01676	0.91818
	Cish	1.0532	0.892434	-1.13013	0.718213
	Tnfrsf1b	1.06218	0.856272	1.09323	0.743086
	Tyk2	1.06369	0.797242	-1.16891	0.306619
	Traf1	1.08911	0.856953	1.00009	0.999834
	Traf3	1.09152	0.712977	1.50003	0.00164873
	Bag4	1.10427	0.714198	1.04479	0.780244
Epigenetics	Trdmt1	-1.28412	0.442071	1.28659	0.338406
	Phf19	-1.19079	0.624475	1.1732	0.587091
	Phf1	-1.18221	0.442069	1.16074	0.281186
	Hdac5	-1.17928	0.367589	1.28382	0.0168801
	Smarca5	-1.15715	0.435474	-1.00609	0.957378
	Setd4	-1.14709	0.577611	-1.13126	0.457706
	Rbbp7	-1.14453	0.462567	-1.0525	0.626533
	Ezh2	-1.13328	0.643191	-1.01244	0.957672
	Suv39h1l1	-1.12216	0.609175	1.32574	0.119624
	Smarcal1	-1.11848	0.64707	-1.01598	0.919339
	Hdac3	-1.1036	0.597078	-1.13099	0.214731
	Rbbp4	-1.09713	0.612589	-1.14556	0.151227
	Eed	-1.07675	0.759345	1.0333	0.829321
	Kdm5a	-1.05499	0.778904	1.06713	0.572067
	Dnmt1	-1.05249	0.785328	1.07505	0.500337
	Hdac9	-1.05142	0.845307	1.29442	0.0527201
	Setd6	-1.04236	0.862548	-1.14871	0.42214
	Hltf	-1.02838	0.904152	-1.05393	0.772652
	Kdm4c	-1.02705	0.910081	-1.16586	0.421601
	Hdac1	-1.02382	0.895648	-1.05287	0.602923
	Hdac4	-1.02161	0.939091	1.38046	0.0163229
	Smarca2	-1.01945	0.916109	1.16935	0.145376
	Slc2a1	-1.01854	0.924806	1.04986	0.660137
	Setd5	-1.00605	0.974093	1.11265	0.289429
	Chd2	-1.00446	0.982147	1.19662	0.115543
	Smarca4	-1.00423	0.981927	-1.05524	0.629949
	Hdac10	-1.00289	0.991589	-1.16324	0.507991
	Hdac8	1.00224	0.99243	-1.00329	0.981975
	Ezh1	1.00245	0.989505	1.14875	0.190515
	Setdb1	1.01611	0.933797	-1.06253	0.610235
	Suv39h2	1.01904	0.946573	-1.24588	0.345182
	Mtf2	1.02172	0.926278	-1.09512	0.646856
	Chd8	1.02684	0.88081	1.08028	0.451622
	Setd3	1.02842	0.872498	-1.00304	0.97629
	Chd6	1.04013	0.852571	1.09261	0.417798
	Kdm4b	1.04665	0.805336	-1.02912	0.783175
	Aebp2	1.04883	0.866035	1.077	0.702151
	Setd2	1.09034	0.66709	1.02165	0.835552
	Kdm2a	1.09418	0.658974	1.07644	0.423771
	Kdm4a	1.10944	0.590262	-1.14367	0.172325
	Dnmt3b	1.12437	0.815558	-1.92348	0.220383
	Dnmt3a	1.15264	0.606292	1.11334	0.439395
	Chd1	1.2041	0.515036	1.01528	0.922523
	Kdm6b	1.24385	0.34384	1.09866	0.463544
	Setd7	1.28179	0.344309	1.01325	0.921141
	Slc23a1	2.38401	0.287121	1.19781	0.80557
Parvalbumin	Wnt11	-1.73764	0.22475	1.48525	0.379849
	Foxp2	-1.70559	0.211131	1.58264	0.346605
	Wnt5b	-1.52355	0.123564	-1.15225	0.554766
	Camkmt	-1.47095	0.210756	1.01415	0.949792
	Wnt9b	-1.29874	0.626696	2.34682	0.0774456
	Pvalb	-1.23455	0.334307	-1.05381	0.670573
	Wnt7b	-1.20872	0.378218	1.31183	0.0840637
	Rnd3	-1.16175	0.539921	1.06113	0.677781
	Wnt4	-1.135	0.469121	1.03542	0.72362
	Cdh13	-1.1108	0.61179	1.16275	0.319476
	Axin2	-1.08646	0.689087	1.24401	0.0897874
	Wnt7a	-1.06906	0.728911	-1.02391	0.846091
	Meis3	-1.05156	0.842617	1.06073	0.74119
	Csnk1a1	1.05527	0.778803	-1.10876	0.309678
	Wnt2b	1.06336	0.903227	1.23556	0.64676
	Tenm3	1.06805	0.787979	1.28726	0.0503547
	Wnt9a	1.08424	0.867268	1.08151	0.852709
	Slc12a2	1.11014	0.588761	-1.08696	0.533029
	Wnt5a	1.15019	0.547719	1.07841	0.622511
	Tnr	1.21001	0.55333	1.04821	0.68895
	Gsk3b	1.2147	0.479933	1.08093	0.556203
	Kcng4	1.23053	0.331308	-1.06592	0.653299
	Nav2	1.23262	0.348329	-1.10794	0.35748
	Apc	1.31603	0.285056	1.11057	0.371941
Aldosterone/MR signaling	Ace	-1.47683	0.189231	-1.04326	0.810338
	Ace2	-1.17061	0.6196	-1.06891	0.791033
	Pgpep1	1.13607	0.581233	-1.04817	0.761419
	Mme	1.42449	0.344637	-1.53414	0.138624
	Nr3c2	1.63553	0.101105	-1.24995	0.0839485
LPS Binding	Mapk3	-1.10899	0.584364	1.11635	0.3213
	Tab1	-1.0996	0.607312	1.02442	0.840625
	Nfkb1	-1.07507	0.711807	1.07352	0.606189
	Traf6	-1.06614	0.874022	1.46447	0.113543
	Ikbkb	-1.02758	0.896077	1.11466	0.390144
	Mapk1	1.14016	0.555345	1.02883	0.780271
	Tab2	1.14789	0.477638	1.08079	0.453202
	Irf5	1.14843	0.559905	-1.01776	0.909761
	Nr2c2	1.19584	0.546979	1.16394	0.271433
	Tlr4	1.49462	0.383302	1.1564	0.7208
Oxytocin	Jun	-1.24601	0.265792	1.12582	0.282004
	Fos	-1.06847	0.779261	1.36244	0.0882258
	Cacnb1	1.02946	0.874896	1.0567	0.590054
	Oxtr	1.03511	0.945257	1.50733	0.361386
	Itpr1	1.1345	0.58033	1.05039	0.74674
	Plcb1	1.19847	0.415742	-1.05407	0.643742
	Cd38	1.23228	0.383137	1.13506	0.503097
	Ryr2	1.25943	0.410207	-1.16272	0.285986
	Oxt	2.41922	0.268683	1.36755	0.687152
Glucocorticoid Signaling	Hsp90ab1	-1.21175	0.297681	-1.05958	0.64991
	Hsp90b1	-1.10436	0.592268	-1.0633	0.587827
	Fkbp4	-1.10224	0.616435	-1.07415	0.504165
	Fkbp5	-1.07331	0.702162	-1.00801	0.947868
	Dnajb1	-1.02067	0.90663	-1.00592	0.952978
	Hspa4	-1.01686	0.929252	-1.02957	0.794358
	Nr3c1_1	1.08156	0.69346	1.05111	0.706609
	Nr3c1_2	1.18887	0.573657	1.06573	0.68812
Glutamate/	Cnih3	-1.28183	0.410552	1.01761	0.943738
GABA
	Grk4	-1.26121	0.530731	1.58781	0.117099
	Grm6	-1.21405	0.506494	1.19508	0.511281
	Slc17a6	-1.16806	0.49002	-1.06347	0.682217
	Olfm2	-1.16238	0.464567	1.09137	0.536742
	Rab3a	-1.15941	0.435459	1.02869	0.820131
	Gad1	-1.15602	0.456953	1.04543	0.731928
	Rab11a	-1.1259	0.545156	-1.09054	0.423862
	Grm8	-1.10376	0.759025	1.12778	0.685264
	Snx5	-1.09655	0.619608	-1.03078	0.755175
	Gabrb1	-1.08329	0.743614	1.29729	0.106045
	Cacng2	-1.07587	0.708711	-1.01212	0.915968
	Washc3	-1.06393	0.80656	-1.03789	0.843345
	Gdi2	-1.05256	0.793018	-1.14637	0.206216
	Grik3	-1.04482	0.910405	1.56206	0.0715126
	Cnot7	-1.03858	0.839112	-1.1006	0.425998
	Vps26a	-1.0346	0.863252	1.02455	0.831775
	Olfm1	-1.00908	0.960793	-1.12302	0.343124
	Gria2	-1.00786	0.966132	-1.10366	0.425273
	Vps35	-1.00168	0.992698	-1.18316	0.14099
	Grin3a	1.00708	0.983946	1.35957	0.228179
	Rab5b	1.0102	0.957525	1.1002	0.388541
	Rab4a	1.01797	0.923167	-1.0606	0.544608
	Grin2b	1.02849	0.886352	1.15921	0.231961
	Grik2	1.03059	0.882682	-1.16874	0.251165
	Grk2	1.03233	0.869047	1.08229	0.476904
	Cpt1c	1.03332	0.849312	-1.05951	0.550406
	Flna	1.0683	0.740245	-1.12404	0.35482
	Slc1a1	1.07888	0.693575	-1.11773	0.335227
	Grin3b	1.09026	0.810224	-1.03966	0.908416
	Slc17a7	1.09445	0.623212	-1.03018	0.825076
	Grk3	1.11213	0.70262	1.25328	0.0732585
	Grik5	1.13092	0.515616	-1.00351	0.975683
	Grm2	1.14062	0.476381	-1.39631	0.00811818
	Grin1	1.14966	0.462385	-1.08831	0.500386
	Gria3	1.17452	0.392349	-1.20123	0.110667
	Ephb1	1.19418	0.34817	-1.07219	0.585437
	Homer1	1.19614	0.450609	1.04302	0.748852
	Homer3	1.21043	0.36398	-1.15619	0.277259
	Agap2	1.22866	0.300237	1.07426	0.623178
	Grm5	1.23744	0.457696	1.04987	0.632063
	Shank2	1.24483	0.352633	1.20699	0.0987018
	Cnih2	1.25648	0.272386	-1.25171	0.124778
	Grin2d	1.26168	0.372982	1.09415	0.61618
	Gabbr2	1.2626	0.306066	-1.01217	0.91293
	Ntn1	1.26622	0.438544	1.01465	0.944015
	Dlg4	1.27613	0.239934	-1.00244	0.985611
	Homer2	1.29836	0.28541	1.0211	0.896983
	Shank3	1.31516	0.215675	1.07658	0.599988
	Grm4	1.32016	0.238344	1.18959	0.35917
	Slc1a2	1.32841	0.327081	1.18349	0.178071
	Gabre	1.4277	0.504697	2.78562	0.0464599
	Arc	1.4821	0.0960406	1.01113	0.949212
	Slc1a7	1.58786	0.563994	-1.32625	0.689427
	Ephb2	1.59656	0.0315062	-1.46373	0.0111392
Microglia	Stap1	-1.82276	0.606552	3.30466	0.299203
	Tnf	-1.62339	0.361034	-1.43819	0.557658
	Ctsc	-1.42633	0.185885	-1.06318	0.79462
	Tyrobp	-1.38534	0.248525	1.13133	0.523414
	Trpv1	-1.37583	0.403116	1.43363	0.36701
	Sphk1	-1.35573	0.423741	-1.13391	0.718895
	Casp1	-1.34598	0.40084	-1.07773	0.813932
	Tlr3	-1.32146	0.400662	1.01556	0.961247
	Snca	-1.3082	0.187981	1.00563	0.966258
	Jun	-1.24601	0.265792	1.12582	0.282004
	Ifngr1	-1.22027	0.317599	-1.08104	0.481682
	C1qa	-1.16889	0.439759	1.00695	0.946162
	Il34	-1.16326	0.460887	1.00214	0.985617
	Trem2	-1.15478	0.598302	-1.17241	0.440042
	Grn	-1.12792	0.514584	-1.09246	0.381206
	Jak2	-1.08777	0.690797	1.03896	0.758899
	Tlr6	-1.08248	0.793186	-1.10202	0.708813
	Kcnj8	-1.07823	0.743675	-1.09267	0.572256
	Spi1	-1.07703	0.76713	-1.03368	0.842468
	Pparg	-1.06613	0.923171	1.04243	0.945855
	Nr1d1	-1.05948	0.756549	1.04865	0.604007
	Tlr9	-1.05191	0.922662	1.39054	0.483282
	Clu	-1.04643	0.811204	1.0568	0.658307
	Csf1	-1.04444	0.830004	1.08941	0.494979
	Nrros	-1.04419	0.875438	-1.06461	0.798959
	Ifngr2	-1.04132	0.828527	-1.01204	0.914842
	Hspa4	-1.01686	0.929252	-1.02957	0.794358
	Tgfb1	-1.00723	0.975581	1.03204	0.823453
	Syt11	-1.00428	0.981505	-1.03548	0.788785
	App	-1.00358	0.984048	-1.01746	0.890625
	Myd88	-1.00101	0.996662	1.04514	0.771758
	Nampt	1.00765	0.967772	-1.11213	0.441464
	Ager	1.01452	0.970076	-1.37362	0.370678
	Vps54	1.02123	0.925864	1.05577	0.776217
	Enpp1	1.03588	0.909626	1.05594	0.819238
	Gba	1.03908	0.845008	1.00164	0.98716
	Naglu	1.04392	0.849135	1.0014	0.994151
	Il33	1.05512	0.797633	1.09981	0.480715
	Lrrk2	1.07011	0.752178	-1.01599	0.904775
	Csf1r	1.09837	0.613232	-1.07027	0.528103
	Tlr2	1.10851	0.716175	-1.26807	0.308748
	Tspan2	1.13155	0.553194	-1.20828	0.231342
	P2rx4	1.14708	0.542309	1.08986	0.581596
	Cx3cl1	1.18873	0.362226	-1.12816	0.355532
	C5ar1	1.21601	0.619779	-1.05474	0.877602
	Ldlr	1.31648	0.208597	-1.48414	0.0186025
	Ttbk1	1.35159	0.247387	1.14543	0.297537
	P2ry12	1.37401	0.192306	1.0593	0.706611
	Atm	1.43459	0.161841	-1.27675	0.206983
	Cx3cr1	1.44467	0.160134	-1.12371	0.316996
	Tlr4	1.49462	0.383302	1.1564	0.7208
	Mmp8	3.962	0.0773846	-7.5107	0.0191555
Prolactin	Prlr	-1.46987	0.497681	-1.2164	0.709695
	Jak2	-1.08777	0.690797	1.03896	0.758899
	Cish	1.0532	0.892434	-1.13013	0.718213
	Src	1.07641	0.697483	1.00035	0.997403
Dopamine	Drd3	-12.0951	0.161125	12.0117	0.166096
	Helt	-4.89677	0.158724	3.31597	0.327514
	Gabrr3	-2.94196	0.16722	1.95902	0.411252
	Hap1	-1.61962	0.0637006	1.74747	0.0105524
	Tac1	-1.55096	0.217811	1.03605	0.904499
	Cck	-1.53977	0.0925563	1.29403	0.0560626
	Sst	-1.45317	0.187951	-1.03805	0.843493
	Tpbg	-1.44138	0.276112	1.63559	0.0799503
	Drd4	-1.39951	0.633455	2.01238	0.27846
	Baiap3	-1.36733	0.351539	1.47556	0.216055
	Gabrq	-1.35773	0.639085	1.42728	0.617917
	Grik1	-1.33057	0.29807	1.17626	0.414505
	Adra2a	-1.28914	0.32948	1.52885	0.0422502
	Dbi	-1.27868	0.31012	1.068	0.52558
	Jakmip1	-1.27327	0.193307	1.13852	0.220899
	Gabra6	-1.27174	0.722465	-1.34975	0.679782
	Gap43	-1.27008	0.26457	1.14777	0.348029
	Dlx1	-1.26185	0.295457	1.32337	0.0771343
	Kcnc2	-1.20889	0.335543	1.10788	0.484262
	Ulk4	-1.19658	0.508456	1.22936	0.28493
	Lrfn4	-1.17688	0.384888	1.00174	0.986692
	Rac3	-1.17521	0.470141	-1.01191	0.940127
	Slitrk1	-1.16345	0.389628	1.11998	0.285907
	Npy5r	-1.15996	0.636998	-1.05927	0.82375
	Ctbp1	-1.15655	0.456915	1.01872	0.865218
	Gad1	-1.15602	0.456953	1.04543	0.731928
	Car2	-1.14721	0.528366	1.06508	0.686292
	Cbln4	-1.13335	0.641888	1.78965	0.0146379
	Ezh2	-1.13328	0.643191	-1.01244	0.957672
	Zdhhc12	-1.1325	0.623631	-1.11731	0.547325
	Fezf2	-1.13153	0.580776	1.21836	0.245066
	Ascl1	-1.12882	0.645099	1.24289	0.314075
	Gata2	-1.12759	0.653867	1.20925	0.395557
	Pak1	-1.1245	0.544564	1.02494	0.816729
	Nlgn1	-1.12332	0.555019	1.05938	0.627969
	Ctbp2	-1.12031	0.594543	1.11792	0.472443
	Plcl2	-1.11554	0.582853	-1.1128	0.369612
	Rps27	-1.11168	0.628974	1.08435	0.452818
	Cdh13	-1.1108	0.61179	1.16275	0.319476
	Gabarap	-1.10803	0.626672	-1.1153	0.283984
	Ctsd	-1.1054	0.591653	-1.0625	0.597619
	Grm8	-1.10376	0.759025	1.12778	0.685264
	Usp46	-1.10352	0.589746	1.05261	0.612536
	Gabarapl2	-1.1015	0.653794	-1.14893	0.174999
	Calb1	-1.09425	0.648973	1.01003	0.940456
	Arx	-1.0916	0.701014	1.20041	0.305536
	Maf1	-1.09141	0.645157	-1.00398	0.969538
	Cspg5	-1.08921	0.64914	1.07631	0.555149
	Clstn3	-1.08691	0.650009	-1.01647	0.894859
	Drd1	-1.08667	0.795053	1.10698	0.704152
	Gabrb1	-1.08329	0.743614	1.29729	0.106045
	Cnr2	-1.08074	0.862157	-1.06234	0.883984
	Nrg1	-1.07506	0.821987	1.01825	0.950224
	Adora2a	-1.06382	0.818169	-1.1083	0.631781
	Slc6a17	-1.06267	0.76013	1.1372	0.315329
	Gabrp	-1.05873	0.955623	1.0392	0.970473
	Phb2	-1.05465	0.78069	-1.02628	0.799663
	Gabra1	-1.04516	0.814462	-1.06288	0.579834
	Ogt	-1.0451	0.802989	-1.01546	0.883937
	Arfgef2	-1.03644	0.865474	1.06351	0.550889
	Gabrr2	-1.03546	0.931447	-1.10756	0.811338
	Clstn1	-1.03398	0.854212	1.0455	0.722712
	Slitrk2	-1.03145	0.906121	1.10749	0.515753
	Cnr1	-1.02956	0.883727	1.05372	0.640211
	Mdga2	-1.02691	0.928776	1.20093	0.328488
	Slc32a1	-1.02513	0.896149	1.17951	0.173444
	Pcdh17	-1.02442	0.913429	1.20046	0.0587739
	Slc6a1	-1.02292	0.905534	1.12255	0.369998
	Dnm1	-1.02166	0.907779	1.01379	0.917218
	LRRTM1	-1.02125	0.90974	-1.06777	0.531415
	Sv2a	-1.02065	0.910558	-1.07735	0.531968
	Gabra3	-1.01778	0.946193	1.33762	0.186761
	Cntnap4	-1.01535	0.948148	1.2473	0.154395
	Cln3	-1.01065	0.965148	-1.04156	0.807177
	Gad2	-1.00458	0.98114	1.09732	0.408689
	Erbb4	-1.00446	0.989202	1.20293	0.29486
	C1qbp	-1.00044	0.998194	-1.11631	0.27854
	Pten	1.00321	0.988389	1.18869	0.203255
	Gabrg3	1.00349	0.993011	1.40437	0.242791
	Bcan	1.00615	0.973797	1.03153	0.802779
	Wnk1	1.00631	0.973518	1.1685	0.177635
	Bdnf	1.00781	0.967946	-1.25039	0.155287
	Glrb	1.01006	0.956974	-1.15222	0.192468
	Nf1	1.01178	0.964353	1.17819	0.156252
	Igsf9b	1.01325	0.968508	1.28784	0.171351
	Nalcn	1.01325	0.951067	1.02401	0.825763
	Kcnd3	1.0141	0.947115	1.245	0.0689317
	Kif5b	1.01525	0.935838	1.02464	0.832359
	Gabarapl1	1.01582	0.931128	1.07689	0.533073
	Sall1	1.01737	0.931058	1.08776	0.532302
	Ppp2ca	1.01902	0.916321	-1.04967	0.657204
	Flot1	1.02073	0.915901	-1.19275	0.105475
	Vps54	1.02123	0.925864	1.05577	0.776217
	Dlx2	1.02234	0.948228	-1.12431	0.724922
	Rac1	1.02313	0.906845	-1.08589	0.487029
	Dag1	1.02337	0.905759	1.02985	0.780715
	Rims2	1.02463	0.899491	1.13474	0.180234
	Nptn	1.02844	0.877566	-1.16467	0.189676
	Cdh10	1.02891	0.8777	-1.03139	0.810597
	Lrrtm2	1.03111	0.878963	1.08052	0.515007
	Oxtr	1.03511	0.945257	1.50733	0.361386
	Glra3	1.03594	0.955107	1.4261	0.545304
	Grip1	1.04124	0.870129	1.00004	0.999755
	Adra1a	1.04313	0.906406	1.20389	0.465455
	Acan	1.04668	0.862995	-1.12896	0.537601
	Gabrb2	1.04862	0.890248	1.1673	0.263182
	Grm7	1.04996	0.815037	-1.16815	0.258798
	Lrfn5	1.05694	0.76751	-1.05353	0.665543
	Clptm1	1.06228	0.740441	1.01168	0.91851
	Stxbp1	1.06598	0.736545	-1.01183	0.923994
	Abhd6	1.06764	0.724093	-1.06454	0.529512
	Nisch	1.06766	0.740559	1.17662	0.17075
	Gabbr1	1.07109	0.705616	1.10356	0.436922
	Npy	1.0775	0.78079	-1.36046	0.198991
	Nkx2-1	1.07751	0.886267	1.26802	0.60156
	Gphn	1.07824	0.685111	-1.20153	0.0858542
	Arhgef9	1.08043	0.725367	1.10802	0.356471
	Zdhhc5	1.08261	0.725183	1.04347	0.749305
	Bsn	1.08449	0.705325	1.27098	0.0386806
	Lhx6	1.08471	0.812257	1.19187	0.483268
	Zdhhc3	1.08586	0.66224	1.01377	0.904613
	Gabra5	1.08886	0.665311	-1.11245	0.39917
	Drd2	1.0905	0.782139	1.16021	0.554482
	Ptpro	1.09161	0.634615	-1.14509	0.221783
	Htr1a	1.09817	0.698731	1.08529	0.528616
	Cckbr	1.10491	0.69035	1.14484	0.523432
	Gabra2	1.10585	0.656124	1.06764	0.533201
	Lrrtm4	1.11291	0.616133	-1.3282	0.040193
	Cntnap2	1.1151	0.65097	1.05243	0.666182
	Gabrg1	1.11685	0.581761	1.06874	0.598983
	Nrxn3	1.12444	0.620013	-1.0204	0.845426
	Iqsec3	1.13323	0.539095	1.30196	0.0204124
	Itpr1	1.1345	0.58033	1.05039	0.74674
	Atp2b3	1.13826	0.614225	-1.02697	0.80586
	Grid1	1.14019	0.499806	-1.01661	0.868349
	Plcl1	1.14487	0.503837	-1.1142	0.454776
	Trak1	1.14647	0.496094	1.15615	0.167164
	Gpr156	1.14677	0.789017	1.34153	0.518303
	Erc1	1.14733	0.533828	1.03544	0.761338
	Akap5	1.15342	0.563403	1.09689	0.361481
	Nlgn3	1.15422	0.527947	1.0089	0.933128
	Lpar1	1.15915	0.506987	-1.11743	0.548933
	Nrg2	1.16127	0.624955	-1.24387	0.376381
	Kras	1.16761	0.431379	-1.04999	0.704144
	Pclo	1.17906	0.569437	1.20927	0.130617
	Slc38a1	1.17963	0.5459	1.11106	0.35803
	Gabrd	1.18186	0.424404	-1.65876	0.000410384
	Nrxn1	1.19097	0.468887	-1.03521	0.755559
	Plcb1	1.19847	0.415742	-1.05407	0.643742
	Slc6a11	1.2007	0.414467	1.17524	0.140612
	Oprm1	1.20107	0.663112	-1.1483	0.658767
	Clcn3	1.20704	0.361602	-1.05589	0.636818
	Nlgn2	1.22074	0.348616	1.08453	0.474708
	Shisa7	1.22925	0.314585	-1.04744	0.676181
	Slc6a6	1.23041	0.482752	1.08671	0.55415
	Mdga1	1.23842	0.436356	-1.21133	0.129379
	Arhgef7	1.24594	0.261367	-1.10251	0.380402
	Grm1	1.24646	0.322599	-1.23184	0.119135
	Tacr1	1.25157	0.546961	1.19746	0.499451
	Ncan	1.25559	0.341711	-1.06688	0.57837
	Cntn2	1.25822	0.363131	-1.16605	0.264527
	Gabbr2	1.2626	0.306066	-1.01217	0.91293
	Gabra4	1.2692	0.223172	-1.53492	0.00074082
	Gabrg2	1.27138	0.209877	-1.29016	0.0114355
	Cacna1e	1.27334	0.465096	1.09831	0.431737
	Lhfpl4	1.27411	0.335926	1.08652	0.552606
	Erc2	1.28697	0.367052	-1.12652	0.418948
	Gsx2	1.28921	0.754589	1.60749	0.499196
	Magi2	1.29587	0.330477	-1.0007	0.994444
	Atp2b2	1.3074	0.236551	-1.17296	0.265584
	Phf24	1.318	0.229901	-1.06306	0.626713
	Cntn5	1.32051	0.356855	-1.28613	0.296476
	Atp2b1	1.32235	0.225219	-1.32819	0.0891628
	Prkce	1.32816	0.270014	-1.12839	0.317691
	Trak2	1.34547	0.173145	-1.05284	0.691483
	Slitrk3	1.35235	0.219237	-1.14062	0.279247
	Git1	1.35996	0.171583	-1.09203	0.607378
	Epha3	1.37711	0.205493	-1.67851	0.00244973
	Rims1	1.39665	0.220341	1.07858	0.47601
	Adora1	1.42241	0.122211	-1.22473	0.180543
	Gabre	1.4277	0.504697	2.78562	0.0464599
	Efna5	1.45374	0.52442	1.31344	0.613123
	Disc1	1.47342	0.401328	-1.10318	0.797143
	Gabrb3	1.48135	0.193507	-1.22189	0.0855789
	Htr1b	1.5648	0.139128	-1.17925	0.394345
	Car7	1.59058	0.0966244	-1.5457	0.0643212
	Nr3c2	1.63553	0.101105	-1.24995	0.0839485
	Bhlhe22	1.6489	0.0134075	-1.44921	0.000922571
	Inhba	1.77935	0.129337	-1.73188	0.0870155
	Npas4	1.79924	0.129349	-1.18837	0.616321
	Hapln4	1.82461	0.0256624	-1.77892	0.0141297
	Gabrr1	1.83447	0.351317	-1.12121	0.860068
	Syt7	1.90187	0.0313244	-1.27473	0.171004
	Camk4	2.23341	0.00505961	-1.90561	0.00658293
	Prdm13	3.55786	0.495451	1.03599	0.977068
Serotonin	Fcer1a	-12.1746	0.161461	3.76374	0.469948
	F5	-7.95582	0.00151764	1.80179	0.356755
	Htr2c	-1.75889	0.104181	1.73435	0.082951
	Slc6a4	-1.61842	0.526326	4.0193	0.0404962
	Htr3a	-1.59331	0.0908173	1.59189	0.0221032
	Selp	-1.59112	0.593788	-1.69577	0.61802
	Igfbp3	-1.56289	0.060976	1.37366	0.0566467
	Ddc	-1.55043	0.0872164	1.09084	0.651279
	Crhr2	-1.44597	0.44186	5.32645	0.000699682
	Crh	-1.43134	0.236477	-1.18537	0.504759
	Slc18a3	-1.41685	0.314304	1.33529	0.358899
	Slc18a2	-1.4018	0.301043	1.49813	0.127895
	Drd4	-1.39951	0.633455	2.01238	0.27846
	Chrm4	-1.38703	0.127344	1.50279	0.0166098
	Htr7	-1.34397	0.296263	1.52559	0.0654819
	Snca	-1.3082	0.187981	1.00563	0.966258
	Spr	-1.28871	0.214116	1.00197	0.986823
	Slc22a3	-1.27186	0.588451	1.61751	0.259548
	Hrh3	-1.25875	0.354928	1.63858	0.0131425
	Fgb	-1.19573	0.760244	-1.54864	0.488076
	Nos1	-1.19088	0.56995	1.50148	0.0387529
	Gper1	-1.18671	0.637135	1.41774	0.315753
	Pf4	-1.17484	0.762473	-1.62604	0.370039
	Fcer1g	-1.1269	0.640001	-1.0183	0.925822
	Thbs2	-1.12313	0.692296	1.0865	0.753623
	Slc22a2	-1.1221	0.774892	-1.01736	0.970139
	Slc29a3	-1.11091	0.589468	-1.07084	0.633995
	Vps33b	-1.11076	0.605319	-1.07795	0.619669
	Htr2a	-1.10811	0.707698	1.05814	0.773579
	Htr4	-1.10706	0.810778	1.19744	0.566234
	Drd1	-1.08667	0.795053	1.10698	0.704152
	Sparc	-1.08352	0.673586	1.15501	0.272649
	Serpine2	-1.07729	0.701044	1.18755	0.12876
	Arrb2	-1.05827	0.749923	-1.04607	0.64467
	Htr2b	-1.04777	0.965039	-8.9741	0.232534
	Aldh2	-1.04461	0.808107	1.14811	0.22524
	Maoa	-1.04234	0.813594	1.01249	0.897936
	Lgals3	-1.03774	0.910955	1.21723	0.466442
	Fgg	-1.03129	0.942972	-1.16225	0.728824
	Cnr1	-1.02956	0.883727	1.05372	0.640211
	Lamp2	-1.0286	0.8705	-1.06275	0.526672
	Tgm2	-1.01875	0.929905	-1.2317	0.171558
	Crhr1	-1.00996	0.976302	1.22296	0.426631
	Slc18b1	-1.00893	0.969276	-1.18084	0.354652
	Stxbp3	-1.00766	0.967466	-1.0788	0.60388
	Syk	-1.00527	0.985494	-1.03946	0.850113
	Slc22a1	-1.0051	0.993205	1.88295	0.249167
	Aanat	1.00072	0.99916	-1.55932	0.561773
	Cyp2d4	1.00119	0.99534	-1.09739	0.493305
	Htr1f	1.00539	0.991829	1.64706	0.269646
	Fga	1.02576	0.953957	-1.13515	0.773303
	Hrh2	1.03574	0.933951	1.57323	0.140462
	Rnf180	1.04977	0.816262	1.07186	0.609691
	Atp7a	1.05183	0.856759	1.00496	0.982582
	Htr5a	1.06268	0.851932	1.23637	0.379753
	Xbp1	1.06317	0.730572	1.0333	0.757364
	Stxbp1	1.06598	0.736545	-1.01183	0.923994
	Maob	1.08255	0.646899	1.10465	0.324481
	Chrm5	1.08547	0.831904	1.43055	0.210399
	Chrm2	1.08779	0.796267	-1.19125	0.517708
	Vamp7	1.09297	0.683957	-1.11268	0.443084
	Htr1a	1.09817	0.698731	1.08529	0.528616
	Srd5a1	1.10523	0.625705	1.05778	0.710567
	Gnai3	1.10542	0.579763	-1.0531	0.603915
	Igf1	1.11162	0.729938	-1.46269	0.125402
	Hps4	1.11326	0.602124	-1.25111	0.113482
	Itpr1	1.1345	0.58033	1.05039	0.74674
	Gpm6b	1.1383	0.502088	1.04362	0.734617
	Cd300a	1.14174	0.750609	-1.56401	0.293732
	Gnaz	1.1437	0.507768	1.00601	0.954813
	Gnai1	1.16197	0.475745	1.06971	0.620743
	Pde1b	1.16611	0.426346	-1.06567	0.530641
	Btbd9	1.18016	0.400313	-1.03968	0.733989
	Mmrn1	1.21179	0.756184	-3.77007	0.0672229
	Hrh1	1.25289	0.417451	1.00404	0.98308
	Chrm1	1.25679	0.252864	-1.15278	0.245047
	Abcc4	1.26331	0.404525	1.00233	0.987578
	Gnao1	1.28788	0.269163	1.07995	0.491326
	Atp2b2	1.3074	0.236551	-1.17296	0.265584
	Grin2a	1.31106	0.444997	-1.11052	0.501287
	Chrm3	1.3147	0.197091	-1.52236	0.00419892
	Thbs1	1.42658	0.285644	-1.29235	0.40009
	Htr6	1.47548	0.213311	-1.07127	0.787735
	Slc29a4	1.52505	0.0416412	-1.56169	0.00490536
	Htr1b	1.5648	0.139128	-1.17925	0.394345
	Htr5b	1.56572	0.0696049	-1.49004	0.0481247
	Itgb3	1.75886	0.239281	-1.64801	0.284508
	Slc18a1	2.14141	0.112795	-1.71694	0.215343
	Htr1d	2.14845	0.409963	-1.79673	0.529865
	P2rx1	2.19973	0.0827169	-1.46286	0.357107
	Treml1	2.7266	0.12052	-1.34497	0.606357
	Tph2	5.11778	0.0002386	-4.1502	0.000868733
	Tph1	6.05365	0.0242749	-1.08104	0.911613
GR Binding	Sectm1b	2.33321	0.310431	-1.26072	0.764248
	Tlr5	2.05509	0.377951	-2.98405	0.220573
	Trim14	1.62874	0.331727	1.17797	0.740258
	Stxbp6	1.50111	0.153384	-1.29455	0.121944
	Atl3	1.40108	0.308745	-1.38709	0.200591
	Yes1	1.38523	0.307635	-1.00273	0.989317
	Socs1	1.35898	0.349808	-1.20299	0.489908
	Mtmr12	1.33267	0.334498	-1.16472	0.339756
	Angptl2	1.29438	0.448077	-1.3456	0.334922
	Abhd2	1.23914	0.387604	-1.06521	0.556696
	Klhl24	1.23759	0.404099	1.03695	0.778175
	Lexm	1.22023	0.832299	2.48009	0.258502
	Rbm33	1.21988	0.483682	1.03207	0.824676
	Gsk3b	1.2147	0.479933	1.08093	0.556203
	Cd14	1.20391	0.614847	-1.35859	0.356247
	Dpyd	1.20232	0.504454	-1.07908	0.724915
	Nr2c2	1.19584	0.546979	1.16394	0.271433
	Rbfox2	1.16807	0.553381	1.23414	0.0390412
	Pusl1	1.1672	0.499431	-1.21009	0.323536
	Tbc1d14	1.16492	0.422349	-1.1855	0.1352
	Zbtb44	1.1635	0.638306	1.14303	0.602817
	Mpzl1	1.15597	0.441286	-1.15027	0.207054
	Slc45a3	1.14038	0.649316	-1.21682	0.419807
	Pabpc1	1.12832	0.525211	-1.00251	0.984082
	Actb	1.12748	0.535404	-1.16173	0.291262
	Tlr2	1.10851	0.716175	-1.26807	0.308748
	Cadm4	1.09929	0.603297	-1.00135	0.991102
	Tnfrsf21	1.09864	0.627734	-1.06344	0.578657
	Tmtc4	1.09433	0.653525	-1.08415	0.595691
	Zfp516	1.09184	0.775589	1.19489	0.362111
	Ppm1l	1.0857	0.669632	1.03184	0.769732
	Fam185a	1.08274	0.798721	1.14676	0.603652
	Macf1	1.08036	0.727309	1.14946	0.242447
	Adcy10	1.07574	0.898981	-1.64509	0.383641
	Suco	1.07017	0.752734	1.01264	0.924159
	Gpat4	1.06895	0.721456	-1.10088	0.377282
	Angpt1	1.06336	0.831377	1.1631	0.484238
	Mefv	1.05919	0.922592	-1.60607	0.436016
	Lifr	1.05813	0.850032	1.29099	0.0903647
	Gab1	1.05632	0.832158	1.08438	0.600918
	Ccng2	1.05338	0.779408	-1.04498	0.734993
	Ppm1k	1.05265	0.819674	1.19834	0.195825
	Atg13	1.04413	0.845984	1.1529	0.249563
	Slc30a4	1.03643	0.850811	1.03298	0.789482
	Arhgef3	1.03305	0.859313	-1.16454	0.159842
	Cdt1	1.02382	0.943811	1.35347	0.242387
	Ssr4	1.02371	0.901765	-1.00959	0.9259
	Atl2	1.01801	0.923999	1.02852	0.808024
	Tjp3	1.01755	0.943818	1.03674	0.844897
	Akap9	1.00847	0.967814	1.209	0.0714296
	Pkd1	1.00615	0.976508	1.22344	0.0918348
	Mpzl2	1.00539	0.990818	1.17206	0.68269
	Rab3il1	1.00525	0.985713	-1.36852	0.221705
	Srebf1	-1.00544	0.975541	1.05136	0.650611
	Trip11	-1.00699	0.975935	1.22506	0.130925
	Alcam	-1.01261	0.949786	1.02341	0.846318
	Dhx37	-1.01693	0.944518	1.0584	0.685952
	Pon2	-1.02283	0.907703	-1.00275	0.977954
	Nop9	-1.03486	0.888897	-1.14405	0.435698
	Dhrs7	-1.04042	0.858821	-1.14839	0.365224
	Dus2	-1.04141	0.874132	-1.18542	0.283233
	Abcc10	-1.04175	0.857251	1.03238	0.843943
	Rcc1l	-1.04957	0.813482	-1.04843	0.715949
	Pmm2	-1.05078	0.802433	-1.06829	0.604944
	Lamb2	-1.05588	0.75535	1.03358	0.735165
	Rnaseh2b	-1.0591	0.816305	-1.10305	0.518195
	Tubb2a	-1.06278	0.737936	-1.19415	0.156785
	RGD1359127	-1.07	0.747645	1.00671	0.958283
	Pfkfb3	-1.0751	0.707245	1.12243	0.298338
	Bysl	-1.0756	0.690621	-1.03858	0.77486
	Ckb	-1.08345	0.672551	-1.00569	0.963914
	Preb	-1.0891	0.640348	1.04849	0.651852
	Slc20a2	-1.09084	0.638885	1.1048	0.295836
	Casp9	-1.09895	0.614122	1.15452	0.289485
	Med8	-1.09953	0.798249	-1.0768	0.830626
	Dynll1	-1.10323	0.6272	-1.03093	0.796305
	Rpia	-1.10367	0.689632	-1.00482	0.977126
	Mrps26	-1.10646	0.629669	-1.18871	0.125149
	Clip1	-1.1076	0.568159	1.14167	0.171788
	Mrps2	-1.11403	0.558617	-1.01874	0.86338
	Ifitm3	-1.1166	0.671298	1.11908	0.572841
	Sft2d1	-1.12135	0.600776	-1.06393	0.611074
	Mcrip2	-1.12558	0.629353	1.02499	0.890265
	Wdr12	-1.12571	0.563044	-1.20496	0.226306
	Fh	-1.14059	0.466869	-1.03824	0.694414
	Ptk7	-1.14648	0.575425	1.14328	0.474927
	Golgb1	-1.14878	0.477411	1.26675	0.0330433
	Umps	-1.16816	0.430222	1.00992	0.94266
	Ccdc181	-1.16975	0.40644	1.03941	0.68923
	RGD1562136	-1.17096	0.406151	1.10963	0.389826
	Ada	-1.17386	0.637798	1.18699	0.584838
	Lck	-1.18009	0.595462	-1.08533	0.771373
	Rnd1	-1.20004	0.376188	1.00056	0.996775
	Pus1	-1.23373	0.383654	-1.05015	0.72922
	Tlcd1	-1.23413	0.372554	1.07326	0.59846
	Pigl	-1.29172	0.417416	1.18408	0.494737
	Apex2	-1.32102	0.401231	-1.00978	0.969014
	Abhd14a	-1.34369	0.255932	1.18344	0.393212
	Dhx58	-1.36715	0.308319	1.10965	0.701783
	Trex1	-1.37203	0.230448	1.13834	0.474575
	Tbc1d2	-1.41015	0.310925	1.31542	0.306068
	Zfp593	-1.41417	0.112096	1.16587	0.301087
	Angptl1	-1.53825	0.246077	1.03049	0.940541
	Glycam1	-6.55316	0.279703	9.20715	0.22112
