## Supplementary Table. Gene Expression in the Adult Female Ventral Hippocampus for "Sex differences in offspring risk and resilience following 11β-hydroxylase antagonism in a rodent model of maternal immune activation"

### Sheet: Sheet1
Supplemental Results Table 5. Gene Expression in the Adult Female Ventral Hippocampus
		Saline-Saline vs Saline-LPS		Saline-LPS vs MET-LPS
Pathway	Gene	Fold change	p-value	Fold change	p-value
Inflammation	Tnfrsf1b	-1.71152	0.0497068	1.47117	0.23541
	Cish	-1.49442	0.245836	-1.46958	0.37228
	Il1b	-1.36821	0.76391	-1.00483	0.996615
	C2	-1.28078	0.129283	1.3268	0.14885
	Tnfrsf1a	-1.25896	0.0788021	-1.06537	0.701962
	Ptpn6	-1.2074	0.239034	1.31114	0.155844
	Traf2	-1.13921	0.402822	-1.053	0.775758
	Bag4	-1.13854	0.448223	1.01289	0.946732
	Traf1	-1.06403	0.891852	1.22469	0.699393
	Jak3	-1.04732	0.808957	-1.00154	0.994263
	Myd88	-1.02618	0.890931	1.17011	0.473848
	Jak1	-1.01017	0.921906	1.0332	0.791948
	Stat1	1.01176	0.925373	1.20078	0.214784
	Stat2	1.02259	0.847739	1.05592	0.716083
	Il6r	1.02979	0.835365	1.16985	0.397017
	Tyk2	1.08717	0.632645	-1.07386	0.690278
	C1qa	1.10117	0.538157	1.22967	0.203203
	Il4r	1.1596	0.298655	-1.13864	0.485329
	Il10ra	1.29055	0.31899	1.00979	0.976194
	Traf3	1.35418	0.0257385	-1.06862	0.739716
	C3	1.40467	0.264285	2.11105	0.00899263
Epigenetics	Slc23a1	-1.37728	0.618788	-2.05792	0.348781
	Aebp2	-1.21099	0.377419	1.27764	0.337627
	Setd6	-1.18153	0.307738	-1.02648	0.901039
	Hdac1	-1.11789	0.28554	1.01301	0.931972
	Mtf2	-1.1122	0.4882	-1.03687	0.852531
	Eed	-1.1115	0.493015	1.11901	0.495065
	Kdm4b	-1.07681	0.486534	-1.12515	0.339067
	Slc2a1	-1.07193	0.5478	1.07263	0.594605
	Rbbp7	-1.07178	0.508442	1.02711	0.825934
	Hdac10	-1.06905	0.750598	1.26317	0.378863
	Kdm5a	-1.06874	0.635747	1.03622	0.793838
	Smarcal1	-1.06858	0.706773	1.21889	0.32512
	Kdm4a	-1.0479	0.654562	-1.19364	0.211072
	Trdmt1	-1.02933	0.905849	1.02485	0.927665
	Hdac3	-1.02461	0.818484	-1.08715	0.56185
	Setd2	-1.01798	0.872367	-1.05871	0.700426
	Dnmt1	-1.01291	0.926413	-1.04779	0.739953
	Smarca5	-1.00028	0.997858	1.10049	0.493379
	Smarca4	1.0031	0.97796	-1.0369	0.777926
	Setd4	1.00497	0.977876	-1.10843	0.666995
	Kdm2a	1.0086	0.933537	1.03825	0.75125
	Kdm4c	1.00898	0.953723	1.02761	0.883888
	Hdac8	1.01783	0.912586	-1.08032	0.674639
	Suv39h1l1	1.02344	0.880913	1.08786	0.637569
	Ezh2	1.03026	0.913245	-1.45329	0.222275
	Hdac9	1.03045	0.8369	-1.12299	0.50185
	Phf1	1.04398	0.759159	1.15726	0.345838
	Dnmt3a	1.04777	0.85003	-1.56414	0.124177
	Chd8	1.05393	0.601736	-1.02168	0.85416
	Rbbp4	1.05799	0.572825	-1.07277	0.638269
	Chd2	1.05825	0.561899	1.0747	0.613711
	Smarca2	1.05939	0.57607	1.10557	0.429771
	Setd5	1.06046	0.554697	-1.0868	0.526881
	Kdm6b	1.06139	0.709232	-1.16664	0.331012
	Setd3	1.06826	0.514521	1.05377	0.669725
	Chd1	1.07989	0.623111	-1.03235	0.856956
	Setdb1	1.09247	0.525771	-1.14644	0.329907
	Chd6	1.10615	0.336735	-1.09437	0.525107
	Setd7	1.10711	0.37019	-1.01451	0.921397
	Hdac4	1.1611	0.314606	-1.02266	0.89804
	Ezh1	1.16555	0.274164	1.25351	0.211213
	Hdac5	1.17368	0.148083	-1.03286	0.7981
	Suv39h2	1.19743	0.466345	1.01277	0.962239
	Hltf	1.22199	0.177256	1.01073	0.955042
	Phf19	1.23394	0.420899	-1.17945	0.623402
	Dnmt3b	1.94367	0.131759	-2.02012	0.147427
Parvalbumin	Foxp2	-2.12352	0.0369328	2.9024	0.045994
	Wnt11	-1.53414	0.225244	1.26815	0.603701
	Wnt5b	-1.45237	0.137313	-1.11623	0.702463
	Wnt5a	-1.3187	0.155019	-1.26801	0.370169
	Wnt2b	-1.19233	0.654775	-1.15488	0.784991
	Slc12a2	-1.19011	0.13392	-1.14975	0.313516
	Axin2	-1.10034	0.515515	1.03846	0.828957
	Cdh13	-1.0848	0.498123	-1.02011	0.906785
	Pvalb	-1.06635	0.646309	1.02393	0.92215
	Tnr	-1.06173	0.657005	-1.11335	0.4821
	Tenm3	-1.03684	0.756779	-1.36737	0.0167375
	Camkmt	-1.02794	0.89781	-1.05311	0.842967
	Wnt4	-1.01879	0.85369	-1.17863	0.386292
	Csnk1a1	1.00709	0.944627	-1.02404	0.845574
	Nav2	1.01241	0.939916	-1.37561	0.0512058
	Meis3	1.03559	0.822405	1.01632	0.926622
	Rnd3	1.05093	0.746401	1.03765	0.844052
	Wnt7a	1.1175	0.406181	-1.03879	0.776372
	Gsk3b	1.12372	0.293713	-1.05679	0.69434
	Wnt7b	1.18402	0.106455	-1.24546	0.130229
	Wnt9a	1.41762	0.324531	-1.15336	0.741867
	Kcng4	1.42258	0.00607978	-1.15113	0.35581
	Apc	1.47314	0.0218099	-1.07274	0.779677
	Wnt9b	1.5866	0.177553	-1.29546	0.475467
Aldosterone/MR signaling	Ace	-5.50389	5.51639e-05	1.00223	0.991145
	Mme	-1.46613	0.16294	-1.54369	0.254902
	Ace2	-1.37868	0.226292	-1.341	0.381776
	Pgpep1	-1.18612	0.250049	-1.12097	0.530927
	Nr3c2	1.12215	0.357803	-1.21167	0.321982
LPS Binding	Tlr4	-1.19305	0.641136	1.29802	0.542942
	Tab1	-1.04371	0.756146	-1.11951	0.394837
	Tab2	-1.04129	0.715849	1.03538	0.816589
	Ikbkb	-1.0362	0.808784	-1.01718	0.915767
	Mapk1	-1.01709	0.86779	1.0411	0.74058
	Nfkb1	-1.00671	0.961234	1.02319	0.894617
	Mapk3	1.06074	0.599088	1.18469	0.231089
	Traf6	1.07367	0.772688	-1.05913	0.830111
	Nr2c2	1.23468	0.0790897	-1.11791	0.445551
	Irf5	1.27941	0.204658	1.20701	0.370896
Oxytocin	Jun	-1.20851	0.0735966	1.09654	0.516134
	Fos	-1.11921	0.560314	2.41559	2.72978e-06
	Cacnb1	-1.07729	0.462778	1.11229	0.390339
	Plcb1	1.03332	0.761641	1.08745	0.506146
	Oxtr	1.11796	0.655835	-2.00496	0.0161902
	Ryr2	1.18133	0.12458	1.09064	0.564737
	Cd38	1.19673	0.336833	-1.16599	0.463011
	Oxt	1.38577	0.675667	3.80669	0.0322219
	Itpr1	1.56531	0.0179396	1.28021	0.345235
Glucocorticoid Signaling	Dnajb1	-1.28469	0.0190713	1.06556	0.618055
	Fkbp4	-1.1808	0.103972	1.16224	0.229457
	Hsp90ab1	-1.13154	0.410281	1.03868	0.794347
	Hsp90b1	-1.10292	0.372008	1.125	0.413202
	Hspa4	-1.05121	0.650021	-1.02418	0.856173
	Fkbp5	1.06638	0.537656	-1.02411	0.870534
	Nr3c1_2	1.08083	0.679532	1.04752	0.829709
	Nr3c1_1	1.08135	0.581262	1.06138	0.663792
Glutamate/	Grm8	-1.48518	0.0690251	1.11416	0.724768
GABA
	Flna	-1.3758	0.0233259	-1.10818	0.504746
	Grm2	-1.3376	0.0830132	-1.43609	0.0341299
	Grm4	-1.29063	0.234771	-1.19769	0.431878
	Gabre	-1.28899	0.578576	2.48985	0.130678
	Olfm2	-1.25261	0.0675345	-1.03264	0.868442
	Rab3a	-1.22079	0.177361	1.10694	0.51308
	Grik3	-1.14048	0.434853	-1.02259	0.924478
	Gad1	-1.13207	0.321654	-1.06355	0.666788
	Slc1a7	-1.11969	0.861575	-1.116	0.879784
	Grin3b	-1.10291	0.745574	-1.32346	0.429571
	Grin1	-1.09693	0.52019	1.03478	0.82007
	Slc17a6	-1.09218	0.66999	-1.12682	0.709443
	Homer1	-1.08519	0.479011	-1.00635	0.969073
	Rab4a	-1.07549	0.496009	1.0534	0.721812
	Slc17a7	-1.07453	0.642071	-1.08427	0.607329
	Cnih3	-1.06665	0.764524	1.0941	0.722567
	Vps26a	-1.06363	0.602285	1.09993	0.535267
	Ephb2	-1.04078	0.801792	-1.50379	0.0304154
	Olfm1	-1.01436	0.919303	1.19378	0.206889
	Grm5	-1.00428	0.968809	-1.15619	0.253474
	Rab11a	-1.0016	0.98802	-1.05573	0.659316
	Washc3	1.00468	0.976296	1.02538	0.897935
	Cpt1c	1.00546	0.957218	1.04579	0.715413
	Grik2	1.0074	0.945945	-1.0698	0.642943
	Gria2	1.01546	0.904991	-1.01327	0.926845
	Grin2d	1.02539	0.876997	-1.26729	0.159403
	Gria3	1.02655	0.8058	1.19373	0.216931
	Slc1a1	1.04822	0.700171	-1.25287	0.120886
	Grm6	1.0539	0.837935	-1.11153	0.69713
	Vps35	1.05535	0.592234	-1.00848	0.944987
	Grik5	1.05555	0.634551	1.01848	0.899611
	Gdi2	1.05926	0.564833	-1.03198	0.797261
	Cnot7	1.07189	0.610559	1.08716	0.535031
	Gabbr2	1.07203	0.548779	1.01277	0.928931
	Cnih2	1.10857	0.457386	1.02427	0.890614
	Rab5b	1.10938	0.3266	1.00114	0.992995
	Ntn1	1.12726	0.583619	-1.07979	0.775694
	Grin2b	1.14199	0.341895	1.0984	0.505306
	Grin3a	1.14722	0.375968	-1.08322	0.715288
	Homer3	1.16254	0.207087	1.04643	0.861927
	Snx5	1.16554	0.168746	-1.00087	0.994809
	Grk4	1.16851	0.636016	1.11585	0.757507
	Gabrb1	1.17095	0.250477	-1.19185	0.348962
	Ephb1	1.23205	0.0830228	-1.37826	0.0332084
	Arc	1.29797	0.0192454	1.09091	0.535798
	Grk2	1.30624	0.0331979	1.07682	0.62556
	Cacng2	1.3295	0.0063269	-1.13546	0.373339
	Dlg4	1.33072	0.052579	-1.06147	0.674991
	Shank2	1.34946	0.0106015	1.05184	0.732084
	Grk3	1.35807	0.0316651	1.04434	0.782983
	Agap2	1.41342	0.0306757	-1.0155	0.921955
	Homer2	1.44609	0.0348705	-1.12599	0.539013
	Shank3	1.58455	0.00290914	-1.13498	0.424376
	Slc1a2	1.67452	0.000496706	-1.0077	0.961789
Microglia	Stap1	-3.6824	0.250118	2.54062	0.416982
	Sphk1	-2.46178	0.00169637	1.48744	0.307215
	Ctsc	-2.28265	0.000765779	1.30634	0.306143
	P2rx4	-1.52655	0.00156295	1.29833	0.140968
	Tnf	-1.38993	0.495306	2.17034	0.111731
	Ager	-1.38068	0.368302	1.38983	0.447516
	Kcnj8	-1.33678	0.13092	-1.51279	0.140025
	Pparg	-1.3336	0.547845	-1.31121	0.668966
	Tspan2	-1.2851	0.136927	-1.82381	0.00113566
	Cx3cl1	-1.25768	0.123591	1.10061	0.565895
	Tlr3	-1.24949	0.465043	1.37159	0.344885
	Il34	-1.24867	0.0884725	1.28535	0.094165
	Jun	-1.20851	0.0735966	1.09654	0.516134
	Tlr4	-1.19305	0.641136	1.29802	0.542942
	Grn	-1.17356	0.116927	1.02482	0.839539
	App	-1.15183	0.361609	-1.02804	0.854596
	Snca	-1.14182	0.352715	-1.10229	0.514473
	Ldlr	-1.11174	0.336521	-1.16281	0.349969
	Ifngr1	-1.08138	0.574579	-1.00857	0.951267
	Casp1	-1.08045	0.80577	1.16029	0.653927
	Hspa4	-1.05121	0.650021	-1.02418	0.856173
	Enpp1	-1.05107	0.839636	1.15554	0.583545
	Myd88	-1.02618	0.890931	1.17011	0.473848
	Spi1	-1.02528	0.893428	1.26105	0.268068
	Naglu	-1.02524	0.869415	-1.11519	0.542291
	Nampt	-1.00388	0.971761	-1.00761	0.959202
	Csf1r	-1.00185	0.986699	1.23688	0.0921249
	Clu	-1.0005	0.997638	1.06244	0.701555
	Syt11	1.01754	0.905284	-1.05472	0.708524
	Jak2	1.0187	0.897654	1.18337	0.321378
	Gba	1.02106	0.836185	-1.02692	0.828543
	Tyrobp	1.02997	0.873853	1.40703	0.0848275
	Vps54	1.03963	0.801119	1.08136	0.681462
	Tgfb1	1.04756	0.765388	1.05877	0.705648
	Tlr6	1.04899	0.855768	-1.04201	0.897168
	Lrrk2	1.05477	0.701307	1.09602	0.615649
	Ifngr2	1.05955	0.555469	-1.12847	0.440377
	Tlr9	1.06601	0.884505	1.19576	0.703544
	Csf1	1.07734	0.610512	1.03598	0.844264
	Cx3cr1	1.10014	0.41138	1.08407	0.550661
	C1qa	1.10117	0.538157	1.22967	0.203203
	Trpv1	1.12893	0.686875	-1.19837	0.603424
	Tlr2	1.13846	0.606612	1.10501	0.710214
	Trem2	1.1452	0.506575	1.37418	0.150471
	Nrros	1.15801	0.490103	-1.0558	0.832501
	Nr1d1	1.17155	0.210371	-1.05027	0.736868
	C5ar1	1.34322	0.382695	1.02223	0.948569
	Ttbk1	1.40398	0.00441603	-1.03226	0.815432
	P2ry12	1.4839	0.00976016	-1.10575	0.579447
	Il33	1.49315	0.00496149	-1.00328	0.985444
	Atm	1.50608	0.00622562	-1.05499	0.767947
	Mmp8	26.5372	0.0653799	-6.6338	0.0911478
Prolactin	Prlr	-5.96514	0.00299531	-1.13959	0.810197
	Cish	-1.49442	0.245836	-1.46958	0.37228
	Jak2	1.0187	0.897654	1.18337	0.321378
	Src	1.15413	0.16064	1.01968	0.872959
Dopamine	Gabra6	-20.5456	5.00879e-05	2.1953	0.299906
	Drd3	-3.4865	0.496002	6.44088	0.292008
	Gabrp	-2.40608	0.470416	1.78605	0.621841
	Gsx2	-2.36006	0.456561	4.05014	0.211621
	Helt	-2.35989	0.438502	8.99936	0.0472506
	Gabrr2	-1.5747	0.209415	1.1635	0.73801
	Gabrr3	-1.57076	0.532147	1.53234	0.556736
	Dlx2	-1.54273	0.0989023	-1.05319	0.870824
	Ascl1	-1.50687	0.0168843	-1.38724	0.198061
	Grm8	-1.48518	0.0690251	1.11416	0.724768
	Oprm1	-1.43874	0.209055	1.41942	0.287912
	Gabrq	-1.41882	0.449623	1.2858	0.665358
	Drd1	-1.32054	0.27278	1.62014	0.162033
	Gabre	-1.28899	0.578576	2.48985	0.130678
	Dnm1	-1.26978	0.121823	1.15808	0.348999
	Cntn5	-1.26649	0.29592	-1.1861	0.552146
	Cbln4	-1.26334	0.20633	-1.60631	0.0153106
	Sst	-1.2415	0.183093	-1.00778	0.965056
	Lpar1	-1.20557	0.0909995	-1.2925	0.0748425
	Car2	-1.20216	0.309659	1.18357	0.31949
	Adora2a	-1.19549	0.395089	-1.08526	0.751374
	Ctsd	-1.16671	0.216885	1.02476	0.865834
	Tpbg	-1.15601	0.393739	1.09465	0.625953
	Calb1	-1.15389	0.175192	1.36964	0.0386849
	Pak1	-1.15264	0.197003	-1.00519	0.967057
	Epha3	-1.14264	0.446321	-1.17189	0.495189
	Atp2b3	-1.13243	0.32069	-1.10113	0.492106
	Gad1	-1.13207	0.321654	-1.06355	0.666788
	Akap5	-1.12713	0.270827	1.0127	0.940659
	Cln3	-1.12434	0.466158	1.03026	0.885987
	Gabrb2	-1.12421	0.385928	1.20979	0.364784
	Lrfn4	-1.12417	0.374245	-1.10082	0.549403
	Stxbp1	-1.124	0.439268	1.06674	0.667676
	Arfgef2	-1.12147	0.320643	1.00933	0.94733
	Clstn1	-1.11675	0.465952	1.0003	0.998331
	Cckbr	-1.11468	0.51397	1.0573	0.837711
	LRRTM1	-1.11381	0.344356	-1.13546	0.37409
	Bhlhe22	-1.11285	0.384252	1.06532	0.66551
	Adra2a	-1.11274	0.464351	1.28643	0.16636
	Phf24	-1.11268	0.476339	1.3334	0.0700238
	Mdga1	-1.10526	0.470273	1.0959	0.599162
	Cck	-1.10507	0.423588	1.04029	0.801207
	Gabrd	-1.09981	0.474202	1.27465	0.23037
	Htr1a	-1.09568	0.544983	-1.31145	0.249363
	Ppp2ca	-1.09472	0.412801	-1.06295	0.631604
	Phb2	-1.09117	0.401867	-1.06767	0.590103
	Sv2a	-1.08739	0.552662	-1.06263	0.683484
	Arx	-1.08567	0.449033	-1.07429	0.668592
	Cdh13	-1.0848	0.498123	-1.02011	0.906785
	Camk4	-1.08468	0.658144	1.38032	0.215477
	Ptpro	-1.08265	0.619357	-1.26353	0.279014
	Igsf9b	-1.08213	0.72091	-1.62857	0.143413
	Slc32a1	-1.08203	0.48248	-1.04493	0.739209
	Grip1	-1.07954	0.587715	-1.19033	0.347537
	Grm1	-1.0789	0.575713	1.08885	0.535273
	Zdhhc12	-1.07663	0.665533	-1.19148	0.420601
	Nalcn	-1.07567	0.526817	-1.05508	0.675167
	Clptm1	-1.07241	0.512041	-1.0086	0.952525
	Grm7	-1.06344	0.639603	-1.22191	0.24686
	Lrfn5	-1.06137	0.60336	-1.0407	0.762672
	Jakmip1	-1.05919	0.578578	1.13826	0.304351
	Gabra1	-1.05833	0.584389	-1.01454	0.911605
	Zdhhc5	-1.05762	0.616437	1.01527	0.91323
	Lhfpl4	-1.05601	0.736518	1.02534	0.890297
	Car7	-1.05543	0.800389	-1.01031	0.971575
	Nptn	-1.05435	0.640772	-1.00616	0.966439
	Gabrg2	-1.05284	0.608266	1.02325	0.857467
	Nlgn3	-1.05152	0.695081	-1.12358	0.401574
	Tac1	-1.04889	0.827836	-1.17072	0.491408
	Lrrtm4	-1.0366	0.789917	-1.09826	0.626062
	Clstn3	-1.03583	0.811527	-1.10444	0.505305
	Pcdh17	-1.03326	0.780687	-1.0601	0.670046
	Maf1	-1.03317	0.748186	1.06018	0.633442
	Htr1b	-1.03124	0.866702	-1.29644	0.332562
	Slc6a6	-1.02922	0.822563	-1.19859	0.297419
	Rac1	-1.02781	0.802402	1.13596	0.389915
	Flot1	-1.02708	0.80192	1.03904	0.773385
	Slitrk3	-1.02611	0.854084	-1.13601	0.379896
	Glrb	-1.02532	0.839258	-1.08025	0.587016
	Rac3	-1.02453	0.8743	-1.25839	0.201845
	C1qbp	-1.02331	0.839436	1.02661	0.861627
	Slc6a17	-1.01848	0.898137	-1.10896	0.491285
	Gabarap	-1.01761	0.872533	1.0368	0.765752
	Abhd6	-1.0157	0.879876	-1.00814	0.949558
	Cntnap4	-1.0139	0.92623	-1.16257	0.395262
	Gabarapl1	-1.01314	0.924428	1.09017	0.565451
	Zdhhc3	-1.00672	0.953783	-1.05499	0.679949
	Hap1	-1.00545	0.965689	1.43778	0.0421709
	Nlgn2	-1.00463	0.968264	-1.04863	0.73088
	Cntnap2	-1.00244	0.982532	-1.04014	0.786031
	Cntn2	-1.00202	0.98742	1.15836	0.4405
	Dag1	-1.00168	0.989044	-1.15592	0.291759
	Atp2b2	1.00038	0.997507	-1.01671	0.905048
	Gad2	1.00308	0.980085	-1.16545	0.270677
	Gphn	1.00509	0.964735	-1.1	0.52476
	Gap43	1.00989	0.943875	1.04859	0.792453
	Gabrb3	1.0116	0.924903	-1.16676	0.268192
	Slitrk1	1.01476	0.88369	-1.07109	0.580852
	Erc2	1.0151	0.903241	1.00079	0.996183
	Dlx1	1.01559	0.903994	-1.19197	0.325794
	Gabarapl2	1.01706	0.881786	1.08237	0.527486
	Arhgef7	1.02541	0.836278	-1.23551	0.150362
	Ezh2	1.03026	0.913245	-1.45329	0.222275
	Npy	1.03208	0.918043	1.33745	0.401865
	Plcb1	1.03332	0.761641	1.08745	0.506146
	Gabra3	1.03631	0.764532	1.20736	0.315974
	Nrxn3	1.03641	0.737272	1.04172	0.751146
	Fezf2	1.03672	0.797184	-1.39437	0.0555016
	Kras	1.03961	0.770945	-1.0109	0.95381
	Vps54	1.03963	0.801119	1.08136	0.681462
	Mdga2	1.04226	0.834812	1.02003	0.934842
	Nrg2	1.04403	0.873663	1.04258	0.878528
	Erc1	1.04857	0.744203	-1.35713	0.0603391
	Hapln4	1.04867	0.755303	1.26617	0.397249
	Cnr1	1.04896	0.718261	-1.31946	0.0989196
	Nrxn1	1.0511	0.678626	-1.05924	0.682566
	Npy5r	1.05248	0.841312	1.21341	0.507286
	Slc6a1	1.05457	0.712	-1.13383	0.406679
	Pten	1.05849	0.626455	-1.03831	0.798742
	Atp2b1	1.06248	0.586495	-1.05929	0.698658
	Grid1	1.06329	0.564054	-1.01668	0.908381
	Plcl2	1.06571	0.660352	-1.07373	0.619495
	Nrg1	1.06687	0.801714	1.18828	0.562051
	Lrrtm2	1.06739	0.642932	-1.21974	0.157434
	Clcn3	1.06779	0.531844	-1.0713	0.574169
	Erbb4	1.06992	0.669448	-1.19889	0.378335
	Gabbr2	1.07203	0.548779	1.01277	0.928931
	Gata2	1.07245	0.739418	1.01424	0.954205
	Lhx6	1.07735	0.740921	-1.29161	0.343171
	Magi2	1.07824	0.470225	-1.01312	0.918474
	Baiap3	1.08248	0.598637	2.59451	0.00821539
	Drd2	1.08257	0.763545	-1.21675	0.477568
	Grik1	1.0866	0.631619	-1.11148	0.605197
	Gabrg3	1.08743	0.745235	-1.3456	0.363129
	Ctbp1	1.08933	0.436234	1.00974	0.943989
	Slc38a1	1.09221	0.437446	-1.03612	0.808829
	Ulk4	1.09239	0.657812	1.06665	0.764116
	Plcl1	1.09577	0.418755	-1.02705	0.845376
	Kcnc2	1.09806	0.411185	-1.26948	0.111786
	Gabra2	1.09853	0.356715	-1.02502	0.843491
	Prkce	1.10344	0.355385	1.09077	0.501574
	Rps27	1.10749	0.424249	1.19281	0.201935
	Ctbp2	1.1103	0.454501	-1.02124	0.893846
	Cdh10	1.1107	0.371451	-1.11277	0.453094
	Cacna1e	1.11647	0.315834	1.14751	0.282557
	Oxtr	1.11796	0.655835	-2.00496	0.0161902
	Usp46	1.11935	0.258569	1.06806	0.583793
	Ogt	1.12121	0.253184	-1.02987	0.815783
	Bdnf	1.12143	0.335849	-1.02273	0.882118
	Nr3c2	1.12215	0.357803	-1.21167	0.321982
	Glra3	1.1238	0.794131	2.41832	0.0841565
	Bcan	1.12803	0.40567	-1.13428	0.377027
	Nlgn1	1.13141	0.22601	-1.069	0.641085
	Arhgef9	1.13141	0.234341	1.0617	0.648082
	Slitrk2	1.13191	0.460655	-1.05768	0.761957
	Syt7	1.13723	0.237902	1.03909	0.762353
	Kcnd3	1.14635	0.188718	1.02757	0.833093
	Sall1	1.14921	0.256375	1.09031	0.540999
	Shisa7	1.14932	0.172977	1.10498	0.408736
	Nf1	1.15332	0.210829	1.05732	0.67749
	Nisch	1.1565	0.314312	-1.0333	0.821673
	Gabra4	1.16396	0.155566	1.04402	0.765286
	Adra1a	1.16884	0.538077	1.49272	0.143464
	Gabrb1	1.17095	0.250477	-1.19185	0.348962
	Cspg5	1.1836	0.152529	-1.1215	0.400615
	Ncan	1.19056	0.239869	-1.40395	0.0177133
	Dbi	1.19125	0.130853	1.03568	0.776367
	Wnk1	1.20334	0.098312	1.0057	0.965765
	Gabbr1	1.20509	0.213604	-1.04463	0.769404
	Adora1	1.2058	0.0810135	-1.27769	0.0821942
	Inhba	1.22624	0.439544	-1.06471	0.844058
	Gabra5	1.24048	0.0491921	-1.23901	0.272263
	Trak1	1.24122	0.055594	-1.09384	0.467833
	Kif5b	1.25714	0.0495463	-1.03909	0.782757
	Rims2	1.26211	0.0264767	1.07283	0.594052
	Acan	1.32111	0.211458	-1.38328	0.236607
	Disc1	1.3218	0.440367	-1.43726	0.40492
	Gpr156	1.3244	0.510111	-1.44613	0.432341
	Rims1	1.33293	0.011544	1.30255	0.160962
	Tacr1	1.35145	0.291511	1.04123	0.910793
	Pclo	1.36804	0.00680148	1.06101	0.657287
	Bsn	1.39624	0.00547763	-1.00717	0.96653
	Git1	1.4045	0.050111	1.17677	0.392421
	Trak2	1.41918	0.00644868	-1.16711	0.361124
	Gabrg1	1.43035	0.0264235	-1.00546	0.972279
	Gabrr1	1.45408	0.519518	-1.0786	0.900819
	Slc6a11	1.52538	0.000430133	1.04287	0.754791
	Itpr1	1.56531	0.0179396	1.28021	0.345235
	Nkx2-1	1.60354	0.264201	-1.3578	0.520533
	Efna5	1.66911	0.306144	-1.43655	0.5049
	Cnr2	1.72919	0.200604	1.28907	0.576794
	Iqsec3	1.7922	0.000187908	-1.20474	0.339158
	Npas4	1.85209	0.0947325	2.48972	0.0129531
	Drd4	2.55745	0.114116	-1.00284	0.996437
	Prdm13	3.85662	0.465961	4.78981	0.178808
Serotonin	F5	-66.961	3.31744e-09	2.19422	0.136764
	Htr2b	-13.875	0.143311	3.71905	0.472353
	Slc22a2	-7.53891	4.15243e-07	1.86946	0.286488
	Fcer1a	-6.03061	0.304453	3.71911	0.472346
	Mmrn1	-4.24734	0.0525526	2.63142	0.241272
	Thbs2	-2.99404	5.29462e-06	1.46208	0.286027
	Pf4	-2.66846	0.0532925	1.36212	0.570531
	Crhr2	-2.03789	0.0693216	2.66493	0.0284461
	Thbs1	-1.64045	0.0492439	1.64297	0.155153
	Htr1f	-1.56022	0.322968	1.08642	0.868419
	Crhr1	-1.50908	0.123868	1.03276	0.917115
	Tgm2	-1.3944	0.0317973	-1.06157	0.732552
	Htr6	-1.388	0.211863	-1.53503	0.210237
	Slc22a3	-1.33288	0.504436	1.00305	0.995792
	Slc18a3	-1.32361	0.328082	-1.22708	0.613606
	Drd1	-1.32054	0.27278	1.62014	0.162033
	Treml1	-1.22689	0.762857	2.95834	0.140654
	Chrm4	-1.19407	0.114952	-1.03299	0.81504
	Htr5b	-1.18526	0.351942	-1.47061	0.196985
	Gnai1	-1.17739	0.15026	-1.04196	0.778432
	Htr3a	-1.1656	0.332838	1.03191	0.859591
	Selp	-1.14963	0.877393	-1.59369	0.594293
	Chrm1	-1.14718	0.175146	1.06535	0.596855
	Snca	-1.14182	0.352715	-1.10229	0.514473
	Arrb2	-1.12677	0.236056	1.09148	0.523468
	Stxbp1	-1.124	0.439268	1.06674	0.667676
	Slc29a3	-1.12338	0.396133	-1.09824	0.584329
	Itgb3	-1.10834	0.80035	1.19768	0.689849
	Atp7a	-1.09703	0.663736	-1.12964	0.636207
	Lamp2	-1.09612	0.378197	1.02924	0.814845
	Htr1a	-1.09568	0.544983	-1.31145	0.249363
	Vps33b	-1.09156	0.535745	1.04474	0.777761
	Spr	-1.08932	0.537995	1.12856	0.381814
	Htr5a	-1.08796	0.639273	-1.14639	0.609628
	Pde1b	-1.08678	0.438655	1.31069	0.0458915
	Gnaz	-1.08272	0.481024	-1.05109	0.710057
	Xbp1	-1.07976	0.484996	1.06727	0.675816
	Vamp7	-1.07814	0.538931	-1.06776	0.69326
	Ddc	-1.071	0.735012	1.33767	0.226661
	Htr2c	-1.05188	0.749627	-1.3966	0.0264074
	Slc18b1	-1.05061	0.749195	1.05739	0.771634
	Htr2a	-1.04263	0.796026	1.06248	0.781466
	Aldh2	-1.0421	0.775196	1.16914	0.342246
	Htr1b	-1.03124	0.866702	-1.29644	0.332562
	Syk	-1.03017	0.883559	1.06961	0.781578
	Hps4	-1.02795	0.851887	-1.13771	0.449986
	Hrh3	-1.02465	0.853708	1.02727	0.854977
	Gnao1	-1.01332	0.906273	-1.01053	0.94153
	Igfbp3	-1.01201	0.936793	-1.23996	0.297714
	Fcer1g	-1.00972	0.956751	1.36966	0.114323
	Chrm5	-1.00842	0.971845	-1.22263	0.505859
	Aanat	-1.00301	0.995968	-2.28908	0.277217
	Atp2b2	1.00038	0.997507	-1.01671	0.905048
	Crh	1.00156	0.995081	-1.02779	0.923812
	Slc22a1	1.00407	0.993052	-1.04322	0.936053
	Abcc4	1.03014	0.863539	-1.20853	0.333958
	Htr1d	1.03629	0.961634	1.46623	0.606259
	Chrm3	1.04156	0.720716	1.04514	0.765694
	Igf1	1.04804	0.86827	-1.39263	0.312414
	Lgals3	1.04858	0.872775	-1.03463	0.916231
	Cnr1	1.04896	0.718261	-1.31946	0.0989196
	Btbd9	1.04932	0.67431	-1.07042	0.62256
	Maoa	1.05715	0.582101	-1.02141	0.883606
	Srd5a1	1.06942	0.575434	-1.1162	0.505092
	Htr7	1.10687	0.553309	-1.14092	0.487771
	Gnai3	1.12093	0.278839	-1.22107	0.167258
	Slc6a4	1.12923	0.851392	-1.27776	0.734711
	Nos1	1.13183	0.389266	1.4383	0.0354369
	Grin2a	1.13275	0.299112	-1.06202	0.70749
	Rnf180	1.15205	0.350855	-1.18542	0.312755
	Hrh1	1.15477	0.419964	1.06258	0.765869
	Hrh2	1.1715	0.551558	-1.42294	0.26843
	Sparc	1.18261	0.294887	-1.11193	0.520733
	Slc18a2	1.18973	0.534056	-1.22742	0.531606
	Serpine2	1.19421	0.120716	-1.04048	0.778122
	Slc29a4	1.1951	0.314252	-1.61572	0.0440075
	Chrm2	1.20398	0.490865	-1.21215	0.536021
	Stxbp3	1.21333	0.13636	-1.06072	0.733418
	Cyp2d4	1.25747	0.0455775	-1.13322	0.404802
	Htr4	1.26491	0.440164	-1.20799	0.571833
	Gper1	1.26656	0.425834	-1.45164	0.288529
	P2rx1	1.30147	0.475583	-1.80047	0.193062
	Maob	1.38392	0.0146156	1.01901	0.909848
	Gpm6b	1.42803	0.0145719	-1.11274	0.461321
	Cd300a	1.48287	0.347537	-1.16736	0.729443
	Slc18a1	1.49471	0.30535	-1.91918	0.159279
	Tph2	1.50211	0.301403	-2.80727	0.0504494
	Itpr1	1.56531	0.0179396	1.28021	0.345235
	Fgb	2.04607	0.343574	1.0885	0.914276
	Fga	2.12817	0.220379	1.26828	0.71485
	Fgg	2.25187	0.184108	1.18058	0.799081
	Drd4	2.55745	0.114116	-1.00284	0.996437
	Tph1	11.7291	0.00231784	-3.22688	0.0807309
GR Binding	Tlr5	1.79747	0.618154	2.7823	0.303313
	Lck	1.60442	0.0935473	1.09744	0.778019
	Pon2	1.47741	0.00280964	1.08325	0.588477
	Angpt1	1.4255	0.118398	-1.01498	0.956878
	Tlcd1	1.41823	0.0211098	-1.09123	0.571964
	Srebf1	1.37249	0.0353218	1.04249	0.810471
	Lifr	1.34199	0.0564631	-1.0989	0.599431
	Adcy10	1.33449	0.622092	1.6651	0.326333
	Casp9	1.31185	0.0585926	1.23572	0.223111
	Pusl1	1.29978	0.106541	-1.11876	0.576155
	Macf1	1.29233	0.0185549	-1.01791	0.890694
	Trim14	1.25812	0.575741	-1.66806	0.265258
	Nr2c2	1.23468	0.0790897	-1.11791	0.445551
	Ccdc181	1.22734	0.0827225	1.01249	0.928464
	Rbm33	1.18543	0.170732	-1.07891	0.627226
	Dhrs7	1.18507	0.232201	-1.06074	0.707051
	Atg13	1.17858	0.232939	1.07502	0.673091
	Cdt1	1.16834	0.620636	-1.3644	0.377115
	Pfkfb3	1.15628	0.169685	-1.04323	0.794968
	Pmm2	1.15089	0.254891	-1.01217	0.938763
	Tlr2	1.13846	0.606612	1.10501	0.710214
	Mtmr12	1.13102	0.43043	1.21989	0.227276
	Zfp593	1.12935	0.37423	-1.04797	0.779366
	Gsk3b	1.12372	0.293713	-1.05679	0.69434
	Pabpc1	1.1173	0.388774	-1.26189	0.154303
	Trip11	1.11615	0.346036	-1.01837	0.894534
	Pkd1	1.10719	0.330637	1.00767	0.95137
	Slc30a4	1.09989	0.485731	-1.07807	0.576238
	Ppm1k	1.09614	0.503063	1.10095	0.536504
	Rnaseh2b	1.08147	0.67629	1.04186	0.844322
	Tbc1d14	1.07663	0.458525	-1.11637	0.356641
	Yes1	1.06035	0.785685	-1.07217	0.775331
	Stxbp6	1.05989	0.72086	-1.11247	0.547192
	Rbfox2	1.05758	0.614663	-1.08306	0.572714
	RGD1562136	1.05208	0.662799	1.15751	0.292012
	Pigl	1.05169	0.839135	-1.1719	0.585255
	Akap9	1.05038	0.643214	1.08842	0.561428
	Abhd14a	1.0494	0.81573	-1.09987	0.604957
	Atl2	1.04447	0.744478	-1.03452	0.800447
	Golgb1	1.03877	0.714628	1.08208	0.58554
	Ssr4	1.03612	0.754919	-1.0587	0.686479
	Ppm1l	1.01647	0.877915	1.08989	0.578668
	Dhx58	1.01366	0.95959	1.49555	0.163307
	Klhl24	1.01259	0.928432	-1.06755	0.713666
	Zbtb44	1.0084	0.974723	1.25191	0.443032
	Tnfrsf21	1.0079	0.940193	-1.02535	0.841468
	Trex1	1.00325	0.983616	1.12877	0.522758
	Suco	-1.00056	0.996854	-1.01267	0.941705
	Mrps2	-1.00163	0.988122	-1.05185	0.732284
	Rcc1l	-1.00937	0.944246	-1.08982	0.626552
	Gpat4	-1.01247	0.90614	-1.09363	0.468804
	Ckb	-1.01484	0.921463	1.08682	0.567887
	Med8	-1.0165	0.959435	-1.12041	0.766237
	Tmtc4	-1.01776	0.873797	-1.32009	0.0704676
	Mcrip2	-1.02352	0.887463	1.01587	0.924369
	Pus1	-1.02387	0.883574	1.02465	0.887705
	Sft2d1	-1.02557	0.845172	-1.00878	0.950625
	Cadm4	-1.03542	0.797773	-1.14177	0.36393
	Dus2	-1.03643	0.81587	-1.0337	0.858951
	Tbc1d2	-1.0368	0.901361	1.13091	0.680765
	Fh	-1.04047	0.69825	-1.01844	0.886685
	Dhx37	-1.04214	0.78816	1.04575	0.785877
	Mrps26	-1.0487	0.699542	1.1195	0.40886
	Preb	-1.05631	0.609534	1.12084	0.414374
	Wdr12	-1.05839	0.676873	1.10965	0.537326
	Mpzl1	-1.06957	0.599597	-1.42774	0.0185003
	Slc20a2	-1.07268	0.495637	1.14752	0.243814
	Alcam	-1.07549	0.51956	-1.08046	0.595304
	Actb	-1.07577	0.63908	-1.09995	0.521669
	Clip1	-1.09706	0.363164	-1.00918	0.938778
	Arhgef3	-1.10291	0.388845	-1.14913	0.369075
	Dynll1	-1.11762	0.410149	1.02043	0.888682
	Bysl	-1.12069	0.298374	1.03895	0.802248
	Abhd2	-1.12633	0.346914	-1.032	0.821684
	Zfp516	-1.13318	0.398454	1.05002	0.799507
	Tjp3	-1.13447	0.509723	1.25289	0.37536
	Ccng2	-1.14386	0.257702	-1.10837	0.536005
	Socs1	-1.14962	0.60715	1.23787	0.519461
	Umps	-1.15296	0.246543	-1.00343	0.982685
	Dpyd	-1.15514	0.487322	1.32545	0.281993
	Cd14	-1.15735	0.674686	1.53002	0.222271
	Abcc10	-1.16036	0.268909	-1.06446	0.721623
	Nop9	-1.16468	0.39739	-1.01449	0.943838
	Gab1	-1.17042	0.257313	-1.12444	0.481407
	Atl3	-1.17397	0.527389	1.08267	0.762525
	Rpia	-1.1788	0.334743	1.00243	0.990297
	RGD1359127	-1.18676	0.213666	1.18667	0.300609
	Rab3il1	-1.20352	0.45436	1.36833	0.238656
	Tubb2a	-1.2107	0.288753	-1.22576	0.25363
	Rnd1	-1.22749	0.188564	-1.13765	0.482289
	Lamb2	-1.26832	0.0407063	1.06592	0.626789
	Fam185a	-1.32286	0.30601	1.33531	0.310095
	Lexm	-1.33883	0.730735	-1.17022	0.871505
	Sectm1b	-1.36831	0.749843	4.97973	0.0706226
	Apex2	-1.37786	0.219791	-1.11843	0.710144
	Ptk7	-1.45268	0.0500802	-1.17497	0.506756
	Ifitm3	-1.45702	0.0795096	1.22215	0.439065
	Angptl1	-1.45787	0.30068	-1.06828	0.891724
	Mefv	-1.59185	0.443617	2.06534	0.264854
	Slc45a3	-1.85042	0.0161506	-1.67444	0.125537
	Ada	-2.42268	0.00182247	2.10218	0.100768
	Angptl2	-5.751	6.41844e-09	1.13591	0.797918
	Mpzl2	-9.21079	9.52406e-10	4.03242	0.014731
	Glycam1	-19.3887	0.000493979	-1.34719	0.768356
